# Human Choroid Plexus Organoids Progress to Postnatal-like Maturation and Reveal a Closing Window of Developmental Plasticity

**DOI:** 10.64898/2026.10.12.758506

**Authors:** Elizabeth J. Apsley, See Swee Tang, Elisa Vitiello, Ivan Imaz-Rosshandler, Marian Fernandez-Otero, Kyriaki Sapidou, Sean A. Burnap, Weston B. Struwe, Milos Pjanic, John F. Fullard, Jaroslav Bendl, Panos Roussos, Katherine R. Long, Fanni Gergely, Madeline A. Lancaster, Laura Pellegrini

**Affiliations:** Centre for Developmental Neurobiology, Institute of Psychiatry, Psychology & Neuroscience, King’s College London, London SE1 1UL, UK; Department of Biochemistry, University of Oxford, Parks Rd, Oxford OX1 3QU, UK; Altos Lab, San Diego, CA, 92121, USA; Kavli Institute for Nanoscience Discovery, Dorothy Crowfoot Hodgkin Building, University of Oxford, OX1 3QU, United Kingdom; Center for Disease Neurogenomics, Icahn School of Medicine at Mount Sinai, New York, NY 10029, USA; Friedman Brain Institute, Icahn School of Medicine at Mount Sinai, New York, NY 10029, USA; Department of Psychiatry, Icahn School of Medicine at Mount Sinai, New York, NY 10029, USA; Department of Genetics and Genomic Science, Icahn School of Medicine at Mount Sinai, New York, NY, 10029, USA; Mental Illness Research, Education and Clinical Center VISN2, James J. Peters VA Medical Center, Bronx, NY, 10468, USA; Center for Precision Medicine and Translational Therapeutics, James J. Peters VA Medical Center, Bronx, NY, 10468, USA; MRC Centre for Neurodevelopmental Disorders, King’s College London, London, UK; MRC Laboratory of Molecular Biology, Cambridge Biomedical Campus, Francis Crick Avenue, Cambridge CB2 0QH, UK

## Abstract

The choroid plexus (ChP) produces cerebrospinal fluid (CSF) and forms the blood-CSF barrier, yet the developmental programme driving its maturation in humans remains poorly understood. Using a 15-timepoint single-cell RNA sequencing atlas of human ChP organoids benchmarked against human tissue, we resolve an ordered differentiation process comprising cell cycle exit, ciliogenesis and ion transporter expression. Maturation culminates in a transcriptional state with features of human adult ChP, establishing the first *in vitro* ChP model to reach postnatal-like milestones. Centrosome proteomics identified previously uncharacterised, stage-specific regulators of ciliogenesis. To probe developmental plasticity, we perturbed ChP organoids with valproic acid (VPA), a clinically used antiepileptic and established teratogen. Early VPA-mediated disruption of multiciliogenesis and secretion recovered upon drug withdrawal, whereas late treatment washout resulted in persistent impairment of mature transporters. Together, these findings resolve the developmental programme by which the ChP reaches functionally mature identity and identify a stage-dependent plasticity window during its maturation.
