## Supplementary Tables for "Human Choroid Plexus Organoids Progress to Postnatal-like Maturation and Reveal a Closing Window of Developmental Plasticity": Table S1_related to Fig1.xlsx

### Sheet: Sheet1
Sample (day)	Cell line	Method	Number of organoids	Cell number after QC
14	H1	Parse Bioscience	2	1703
19	H1	10X	3	1476
20	H1	Parse Bioscience	1	3353
25	H1	Parse Bioscience	1	1322
27	H1	10X	1	4869
33	H1	10X	2	594
38	H1	10X	1	7371
46	H1	10X	1	7362
53	H1	10X	1	7378
63	H9	10X	2	497
70	H1	Parse Bioscience	2	2048
80	H1	10X	2	865
95	H1	Parse Bioscience	1	2831
102	H1	10X	1	4686
130	H1	Parse Bioscience	1	1342
