## Supplementary Tables for "Human Choroid Plexus Organoids Progress to Postnatal-like Maturation and Reveal a Closing Window of Developmental Plasticity": Table S2_related to Fig1.xlsx

### Sheet: Sheet1
Cluster Number	Cell type	Broad cluster	Genes Expressed	Proportion across timepoints	Relevant information	Marker(s) for dotplot
0	Mature epithelial 1	Mature epithelial	SLC4A10, CLIC6, HTR2C, cilia-associated genes	Higher proportion in older organoids (d46+), first appears at day 25, peak at d53 and d130.	This cluster is identified as mature due to a largely post-mitotic state, as the cluster with the lowest proportion of cells predicted in G2M (<1%, 97% in G1)	CLIC6
1	Mature epithelial 2	Mature epithelial	ATP2B2, HTR2C, KCNMA1, TRPV4, SLC16A10, KCNK1, CACNB2, PDZD2.	Present as a higher proportion of cells in older organoids (d46+). Highest at day 95	This cluster is identified as mature due to a largely post-mitotic state, as the cluster with the lowest proportion of cells predicted in G2M (<1%, 97% in G1). These cells express features of “dark cells” previously identified in ChP organoids (PPARGC1A, MT-ND6, HTR2C, CLDN5)	ATP2B2, CLIC6
2	Hem 1	Hem	High expression of Wnt signalling (WNT8B, WNT5B), GLI3, EMX2	Majority of cells in this cluster found in d14 sample. As proportion of organoid cells largely present at day 14, 19 and 20. Less than 1% of cells from day 33 onwards and not present after day 53.	Proliferating (only about 32% in G1, 42% S, 26% G2M). Compared to other cortical hem/progenitors: high WNT5B, WNT8B	EMX2
3	Pigmented cells	Pigmented cells	High expression of RORB and some neuronal markers (CNTNAP5, CNTN6, NECAB1), but also express melanocyte lineage markers e.g. PMEL (melanocyte glycoprotein), DCT (melanin biosynthesis), KIT, MITF, TYR	This cluster emerges around d33-38 and is present consistently after that	Also show expression of DIO2 (local tissue production of T3 hormone) and CXCR4 (CXCL12 receptor). Lack expression of retinal pigment epithelial markers (BEST1, RPE65) or melanocyte markers (SOX10, MLANA). Similarities with progenitor populations	RORB, PMEL
4	Immature epithelial 1	Immature epithelial	Express both markers of Wnt hem (LMX1A, EMX2, RSPO2) and neuronal progenitors (SIX3, CALB1)	Mostly present d25-38, less than 1% of cells from day 53 onwards. Highest number of cells at day 27.	compared to hem and other immature epithelial clusters express high CALB1, SIX3, LIM2	CALB1
5	Hem 3	Hem	Wnt signalling (APCDD1, RSPO1, RSPO2, WNT4, WNT2B), neuronal progenitors (NES, PAX6), neuronal diff/synapse formation (CBLN1, EPHB1, BARHL2, OTX1).	Highest number of cells in day 38 sample, generally present more in early samples (day 19-63).		NES
6	Early neurons	Neuronal	Express markers of early neural progenitors (PAX6, DCX, DCLK1, MAP1B, GAP43) and active synaptogenesis/axonal transport (NRXN1, SYT1, CNTN4, NRN1, KIF5C)	Present from d14 as earliest neuronal cluster generally less in older samples but still persistent population in fairly low numbers.	Express high DCLK1, DCC, DCX, MAP1B compared to other neuronal clusters.	DCX
7	Ciliated epithelial	Ciliated epithelial	Genes associated with cilia function (CFAP126, FAM183A, PIFO, RON1L), also some related to epithelial metabolism / secretion (GCHFR, CKB, CA2, CAPS, FTH1) and several ribosomal components in marker gene list.	Present across most samples, peaking in the middle ages with highest proportions in day 33, 63 and 80.	Proliferative cells with lowest mitochondrial content of all cell types. Clusters shows mixed expression across cells with some high expression of cilia related genes, epithelial markers, and ribosomal genes and others suggesting high metabolic activity	PIFO
8	Retinal neurons	Neuronal	Synaptic transmission and cell adhesion genes (CADM1, SYT1, CNTNAP5, IMPG2, and CTNND2), neural signalling and connectivity (CACNA2D1, RIMS2, PLPPR4, TPH1, and DCC),	Mostly present from d46 onwards, highest at day 80 and 102.	Compared to other neuron clusters have high expression of some retinal genes: IMPG2 (proteoglycan, linked to photoreceptor growth/maintenance), EYS (usually expressed in photoreceptor layer of retina). KCNIP4 (VG-K+ channel interacting protein), TPH1 (enzyme catalyses early step in serotonin production)	KCNIP4
9	Cycling progenitor	Progenitor	Cell cycle (CENPF, TOP2A), neuron-specific genes (RORB), neuronal diff (PAX6, CBLN1, EPHB1)	Peaking proportion d20-53, mainly in early samples.	Most proliferating cells based on cell-cycle prediction, least in G1 (only 7.5%, S = 31%, G2M = 62%).	EPHB1, KI67
10	Stromal	Stromal	DCN, collagens (COL1A1, COL3A1), LUM, IGF2	Make up only a small proportion of cells in the organoid (peaking at 12% in day 53, mostly 2-3%)	Many of the marker genes are secreted ECM components, possible markers to use to identify cells are PRRX1, BNC2.	COL1A1
11	Progenitor	Progenitor	Neuronal differentiation(PAX6, CBLN1, EPHB1), Regulatory genes (ZNF804A, ANK2) and signalling genes (RNF220).	Present mostly d25-38.	Less proliferative than other RG (91% in G1)	EPHB1
12	Hem 2	Hem	High LMX1A, wnt signalling (RSPO1 and RSPO2). Differentiation and development (LRP1B, MECOM, TENM3, GLI3).	Mostly present d14-27, less than 1% of cells after this. Large number of cells from day 20 sample.		RSPO2
13	Neurons 1	Neuronal	Strongly expresses genes involved in neural development, neural connectivity, and synaptic function: NRG3, TCF7L2, NCAM1, TUBA1A, FOXP2, PDZRN4, SOX2, PAX6, KIF5C, NLGN1, and MAP2. NRG3, TCF7L2, and BASP1 further support deep layer neuron identity.	Only major numbers in a couple of samples (d46, d80).	Compared to other neurons enriched genes include TCF7L2, FOXP2, NR2F1, LHX2	FOXP2
14	Neural crest	Other	markers of neural crest including SOX10, FOXD3, ZEB2 & ETS1 (EMT TF), MEF2C, TFAP2A	Present from day 14 onwards, in low numbers across most samples	The expression of PLP1, PTPRZ1, and S100B suggests the idea that this cell population may also contain oligodendrocyte progenitor cells (OPCs) or mature oligodendrocytes.	SOX10
15	Immature epithelial 2	Immature epithelial	Express both epithelial markers (CLIC6, SLC16A9, WIF1, CLIC6, SLC4A10, CP) and hem/progenitor (NFIA, LMX1A, NR2F1, GLIS3)	Present from d25 onwards, more cells in later samples with highest in day 63, 80 and 130.	Relatively low expression of epithelial markers e.g. only a low proportion show WIF1 expression	WIF1
16	Cycling ciliated epithelial	Ciliated epithelial	Cilia (FOXJ1, DNALI1, CCDC146, PIFO, CFAP47) and epithelial (HTR2C, CLIC6) markers	Largely present in earlier ChP organoids but in fairly low numbers (~d25-40). First present at day 25, highest proportion at day 33	Contain a high proportion of cells in G2M (48%, but fairly low S = 2.5%). Expresses also features previously identified in “light cells” in ChP organoids: FOXJ1, KIF3A, TPPP3, TUBB4B, RSPH1, ROPN1L, MUC12	PIFO
18	Myogenic	Stromal	Stromal markers - IGF2, DCN, LGALS3, but also markers of myoepithelial cells including ACTA2 (smooth muscle actin), TAGLN. TNNT1, NEB: both components of sarcomeres and DES (desmin, intermediate filament protein, in smooth muscle and myoepithelial cells)	Very small proportion of cells, only present in samples from d53, 63, 95 and 102 (most at 102)		NEB
19	RPE	Other	markers associated with melanin biosynthesis (PMEL, TYRP1, DCT, MITF, TYR) , MLANA.	Present from day 19, in low numbers across most samples.	Expression of MAB21L2 indicating retinal identity	PMEL
20	APO high	Other	Epithelial cells with a strong involvement in lipid metabolism. High levels of ribosomal proteins, keratins (KRT18, KRT8, KRT19), APO (APOA1, APOA4, APOB, APOH, APOC3).	Only present at 27, 46, 53 day samples and almost all in d46 sample.	APOE, APOA1, APOA4, APOB, APOH, APOC3 = apolipoproteins primarily involved in lipid metabolism and are highly expressed in liver and intestinal cells.	APOA1
21	Neurons 2	Neuronal	Microtubule stability and axonal growth, essential characteristics of projection neurons (MAP1B, STMN2, and TUBA1A). Synaptic plasticity and axon development, highlighting their role in long-range neuronal signaling (RBFOX1 and GAP43). Synaptic function and neuronal excitability, role in long-range neural communication (ELAVL4, RIMS2, and FGF14)	Mostly present at day 46 and 53, only a couple of cells in other samples	Highest in this cluster: NCAM1, KCNQ5, and SLIT3 support cell adhesion, neural excitability, and axonal guidance, respectively, indicating projection neurons	ELAVL4
