## Supplementary Tables for "Human Choroid Plexus Organoids Progress to Postnatal-like Maturation and Reveal a Closing Window of Developmental Plasticity": Table S3_related to Fig1.xlsx

### Sheet: Sheet1
Gene	Ordered.Gene.Clusters
SORCS2	Clust.1
TAS2R14	Clust.1
SPECC1L	Clust.1
ATP8A1	Clust.1
EMX2OS	Clust.1
ADAMTS9	Clust.1
SOX5	Clust.1
NAV3	Clust.1
NRXN3	Clust.1
RGS7	Clust.1
PIK3R3	Clust.1
NRIP1	Clust.1
LRRC8D	Clust.1
WNT5B	Clust.1
TMEM132C	Clust.1
LINC01551	Clust.1
SRGAP3	Clust.1
PTPRS	Clust.1
TSPAN18	Clust.1
ZNF423	Clust.1
ZBTB16	Clust.1
PHLPP1	Clust.1
LRP4	Clust.1
BOC	Clust.1
ROBO1	Clust.1
AGBL1	Clust.1
LRRN1	Clust.1
KALRN	Clust.1
SYT1	Clust.1
GABRG3	Clust.1
TTN-AS1	Clust.1
GRIP1	Clust.1
SLC25A21	Clust.1
NUAK1	Clust.1
CACNA1A	Clust.1
GLI2	Clust.1
ADAMTS18	Clust.1
FBN3	Clust.1
NDST4	Clust.1
PRTG	Clust.1
WNT8B	Clust.1
SMOC1	Clust.1
SOX6	Clust.1
LGR5	Clust.1
WNT7B	Clust.1
JAG1	Clust.1
GREB1	Clust.1
HPSE2	Clust.1
MIAT	Clust.1
HES5	Clust.1
RNF175	Clust.1
CENPE	Clust.1
CENPU	Clust.1
MAML3	Clust.1
ECT2	Clust.1
SMC4	Clust.1
CECR2	Clust.1
TIAM1	Clust.1
FAM19A5	Clust.1
POLQ	Clust.1
SOX11	Clust.1
TFAP2C	Clust.1
ROBO2	Clust.1
KIF15	Clust.1
ST6GAL2	Clust.1
ZNF730	Clust.1
PPM1E	Clust.1
TPX2	Clust.1
KCNH7	Clust.1
ZEB2	Clust.1
ZNF519	Clust.1
LAMA1	Clust.1
CCDC150	Clust.1
MYO1B	Clust.1
BRIP1	Clust.1
HECW2	Clust.1
LRP2	Clust.1
SPC25	Clust.1
SALL4	Clust.1
MAP2	Clust.1
CHST9	Clust.1
TOP2A	Clust.1
SETBP1	Clust.1
GREB1L	Clust.1
DPYSL5	Clust.1
NDC80	Clust.1
LINC01572	Clust.1
TOX3	Clust.1
NUSAP1	Clust.1
APBA2	Clust.1
IGDCC3	Clust.1
BLM	Clust.1
PRC1	Clust.1
NTRK3	Clust.1
FOXG1	Clust.1
WDHD1	Clust.1
MIS18BP1	Clust.1
ORC6	Clust.1
RGMA	Clust.1
MEIS2	Clust.1
COL4A2	Clust.1
CKAP2	Clust.1
RFC3	Clust.1
EFNB2	Clust.1
DACH1	Clust.1
DCLK1	Clust.1
COL2A1	Clust.1
KNTC1	Clust.1
SLC38A1	Clust.1
CLSPN	Clust.1
CSMD2	Clust.1
LMO3	Clust.1
AP000769.1	Clust.1
GLYATL2	Clust.1
IPO9-AS1	Clust.1
ADGRL2	Clust.1
ELAVL4	Clust.1
CIT	Clust.1
FAT3	Clust.1
KIAA1549L	Clust.1
MPPED2	Clust.1
HMGA2	Clust.1
ASPM	Clust.1
DTL	Clust.1
NAV1	Clust.1
ST6GALNAC3	Clust.1
ST6GALNAC5	Clust.1
KCNT2	Clust.1
EMX2	Clust.1
HELLS	Clust.1
MKI67	Clust.1
CTNNA3	Clust.1
H3F3A	Clust.1
C1orf61	Clust.1
PDE3B	Clust.1
RFX4	Clust.1
KIF11	Clust.1
RTKN2	Clust.1
BIRC5	Clust.1
ST8SIA2	Clust.1
KIF14	Clust.1
EPHB2	Clust.1
CENPF	Clust.1
NCAPG	Clust.1
PRDX2	Clust.1
DRAXIN	Clust.1
KCNH8	Clust.1
RAD51AP1	Clust.1
ASTN1	Clust.1
MECOM	Clust.1
DLGAP5	Clust.1
EPHA3	Clust.1
LRRC75A	Clust.1
TMEM97	Clust.1
CRABP1	Clust.1
CKB	Clust.1
CDK1	Clust.1
ZMIZ1	Clust.2
DLGAP1	Clust.2
KCNH1	Clust.2
LMCD1-AS1	Clust.2
CNTN4	Clust.2
CUX2	Clust.2
RBFOX1	Clust.2
SEMA6D	Clust.2
CUBN	Clust.2
LRRC7	Clust.2
SH3RF3	Clust.2
FUT8	Clust.2
KCNQ1OT1	Clust.2
SDK2	Clust.2
SSBP3	Clust.2
DCC	Clust.2
PELI2	Clust.2
FEZF2	Clust.2
CENPV	Clust.2
NEBL	Clust.2
RNF220	Clust.2
LRRTM4	Clust.2
MIR100HG	Clust.2
TMEFF2	Clust.2
CDH11	Clust.2
UBE2C	Clust.2
FN1	Clust.2
TENM4	Clust.2
BCAT1	Clust.2
CDH20	Clust.2
TTN	Clust.2
SLC44A5	Clust.2
TRH	Clust.2
CDON	Clust.2
EFR3B	Clust.2
DAB1	Clust.2
NCAM1	Clust.2
GTDC1	Clust.2
CDH4	Clust.2
TTYH1	Clust.2
CTNNA2	Clust.2
OLFM3	Clust.2
NEDD4L	Clust.2
EPHB1	Clust.2
PAX7	Clust.2
ANKS1B	Clust.2
FAM155A	Clust.2
TRABD2B	Clust.2
HMGB2	Clust.2
PAX3	Clust.2
MIR181A1HG	Clust.2
TMEM132D	Clust.2
GINS2	Clust.2
KLHL14	Clust.2
RTN4RL1	Clust.2
SORCS1	Clust.2
LEMD1	Clust.2
LHX9	Clust.2
CADPS	Clust.2
NES	Clust.2
TSHZ2	Clust.2
GRIA4	Clust.2
GAREM1	Clust.2
COL25A1	Clust.2
LRRC4C	Clust.2
SFRP2	Clust.2
UNC5C	Clust.2
PRKCB	Clust.2
DPP10	Clust.2
KLF7	Clust.2
NNAT	Clust.2
RSPO1	Clust.2
PTPRO	Clust.2
ATP6V1C2	Clust.2
PCDH15	Clust.2
HES1	Clust.2
WNT3A	Clust.2
MIR4300HG	Clust.2
GDF7	Clust.2
CACNA2D3	Clust.2
CCDC140	Clust.2
PCDH9	Clust.2
LHX5-AS1	Clust.2
KPNA2	Clust.2
MARCH1	Clust.2
KIF26B	Clust.2
WNT4	Clust.2
IER2	Clust.2
HIST2H2AC	Clust.2
NCKAP5	Clust.2
APCDD1	Clust.2
H2AFX	Clust.2
HES4	Clust.2
WDR83OS	Clust.2
GAP43	Clust.2
CXCR4	Clust.2
UBE2T	Clust.2
CBLN1	Clust.2
RPL22	Clust.2
FJX1	Clust.2
ATF3	Clust.2
WNT2B	Clust.2
BCL2	Clust.2
SYT4	Clust.2
RPL41	Clust.3
MAD2L1	Clust.3
UBE2S	Clust.3
SORCS3	Clust.3
RPL15	Clust.3
SNHG19	Clust.3
JUN	Clust.3
TYMS	Clust.3
FGF12	Clust.3
ZNF804A	Clust.3
ENO3	Clust.3
CRABP2	Clust.3
RNASEH2A	Clust.3
TUBA1C	Clust.3
DDIT4	Clust.3
METRN	Clust.3
TUBA1B	Clust.3
TRAPPC5	Clust.3
ATF5	Clust.3
IQCJ-SCHIP1	Clust.3
MIF	Clust.3
LDHA	Clust.3
MGAT4C	Clust.3
HK2	Clust.3
BTG3	Clust.3
PMEL	Clust.3
KLHL29	Clust.3
BNIP3	Clust.3
CDKN1C	Clust.3
DDIT3	Clust.3
LGALS1	Clust.3
COX8A	Clust.3
GADD45B	Clust.3
CDK2AP2	Clust.3
TRIB3	Clust.3
PMCH	Clust.3
GADD45A	Clust.3
HIF1A-AS2	Clust.3
IGFBP5	Clust.3
S100A6	Clust.3
LGALS3	Clust.3
APOE	Clust.3
TNFRSF12A	Clust.3
IFITM3	Clust.3
UQCR11	Clust.3
LIM2	Clust.3
FTH1	Clust.3
CRYAB	Clust.3
MINOS1-NBL1	Clust.3
SERF2	Clust.3
MSX1	Clust.3
TAGLN2	Clust.3
S100A10	Clust.3
HSBP1	Clust.3
SLC2A1	Clust.3
MYL12A	Clust.3
NDUFA4L2	Clust.3
NMB	Clust.3
S100B	Clust.3
TSPO	Clust.3
TNNC1	Clust.3
TAGLN	Clust.3
GDF15	Clust.3
HMOX1	Clust.3
ECEL1	Clust.3
MT2A	Clust.4
CCNA1	Clust.4
PSENEN	Clust.4
TMTC1	Clust.4
PTPRT	Clust.4
C22orf15	Clust.4
MT1E	Clust.4
MT1G	Clust.4
MT3	Clust.4
CCDC74A	Clust.4
MORN2	Clust.4
S100A11	Clust.4
CCK	Clust.4
MYL9	Clust.4
ADAMTS1	Clust.4
KRT17	Clust.4
FOXJ1	Clust.4
LRRC46	Clust.4
FUOM	Clust.4
PPP1R32	Clust.4
ENKUR	Clust.4
TPPP3	Clust.4
CFAP126	Clust.4
RRAD	Clust.4
IGFBP6	Clust.4
PLAC9	Clust.4
DYNLRB2	Clust.4
TCTEX1D4	Clust.4
C2orf40	Clust.4
PTPRC	Clust.4
C20orf85	Clust.4
FAM92B	Clust.4
FAM183A	Clust.4
ODF3B	Clust.4
CCDC153	Clust.4
ZMYND10	Clust.4
STOML3	Clust.4
C1orf194	Clust.4
SMIM5	Clust.4
RSPH1	Clust.4
DYDC2	Clust.4
TEX26	Clust.4
C11orf97	Clust.4
C11orf88	Clust.4
TTR	Clust.4
DNAH10	Clust.4
CROCC2	Clust.4
HPGD	Clust.4
RIBC2	Clust.4
CFAP73	Clust.4
CAPS	Clust.4
DKK2	Clust.4
TEKT1	Clust.4
DNAI2	Clust.4
FXYD1	Clust.4
HSD17B2	Clust.4
FOLR1	Clust.4
PTHLH	Clust.4
KCNE2	Clust.4
TRPM1	Clust.4
FAM216B	Clust.4
PDE11A	Clust.4
CP	Clust.4
WIF1	Clust.4
OMG	Clust.4
TYR	Clust.4
DNAH12	Clust.4
KIAA2012	Clust.4
PPP1R1B	Clust.4
DNAH9	Clust.4
SPATA18	Clust.4
SERPINI2	Clust.4
FZD8	Clust.4
BTBD11	Clust.4
LMNTD1	Clust.4
PLBD1	Clust.4
TTC29	Clust.4
NEK10	Clust.4
SHISA9	Clust.5
PEG3	Clust.5
OPCML	Clust.5
SPARCL1	Clust.5
SLC4A10	Clust.5
NTNG1	Clust.5
CLDN5	Clust.5
CLSTN2	Clust.5
SLC17A8	Clust.5
ADAMTS17	Clust.5
WDR49	Clust.5
GMNC	Clust.5
PDGFRA	Clust.5
SOD3	Clust.5
KDR	Clust.5
KCNAB1	Clust.5
THRB	Clust.5
LINC01085	Clust.5
ATP2B2	Clust.5
TIMP3	Clust.5
ITPR1	Clust.5
SLC4A5	Clust.5
PRKCA	Clust.5
SLC16A6	Clust.5
PRND	Clust.5
CD302	Clust.5
SNED1	Clust.5
PLCL1	Clust.5
WFIKKN2	Clust.5
GPR155	Clust.5
SCN2A	Clust.5
EPAS1	Clust.5
SLCO3A1	Clust.5
CA12	Clust.5
FMN1	Clust.5
STARD13	Clust.5
HS6ST3	Clust.5
AHNAK	Clust.5
FREM2	Clust.5
ABCA4	Clust.5
IGF1	Clust.5
GUCY1A2	Clust.5
TGFBR3	Clust.5
GBP1	Clust.5
MFRP	Clust.5
PLCE1	Clust.5
PRKCQ	Clust.5
SLC39A12	Clust.5
CPXM2	Clust.5
SLC16A12	Clust.5
CTSD	Clust.5
PPFIBP2	Clust.5
SLC24A4	Clust.5
PLD5	Clust.5
SLC6A15	Clust.5
NWD1	Clust.5
CCDC60	Clust.5
TMEM72	Clust.5
SLC23A2	Clust.5
TMEM117	Clust.5
SPTLC3	Clust.5
MYO3B	Clust.5
MICAL2	Clust.5
ADAMTSL3	Clust.5
POU2AF1	Clust.5
CACNB2	Clust.5
PRSS12	Clust.5
F5	Clust.5
ACOT11	Clust.5
SPOCK3	Clust.5
LINC00882	Clust.5
SNTG2	Clust.5
PID1	Clust.5
MROH7	Clust.5
SYT10	Clust.5
COL4A3	Clust.5
TRPC6	Clust.5
MTUS2	Clust.5
AGBL4	Clust.5
KCNMA1	Clust.5
FBLN1	Clust.5
PLPP4	Clust.5
SH3GL3	Clust.5
TSPEAR	Clust.5
SLC5A5	Clust.5
LINC00276	Clust.5
SHANK2	Clust.5
CACNA1C	Clust.5
SLC5A3	Clust.5
EYA2	Clust.5
DGKG	Clust.5
KCNH5	Clust.5
PROM1	Clust.5
SPATA13	Clust.5
KIRREL3	Clust.5
ASIC2	Clust.5
