## Supplementary Tables for "Human Choroid Plexus Organoids Progress to Postnatal-like Maturation and Reveal a Closing Window of Developmental Plasticity": Table S4_related to Fig.1.xlsx

### Sheet: Sheet1
query	p_value	term_size	query_size	intersection_size	term_id	source	term_name	intersection
Clust.1	0.000129965	57	153	18	GO:0000819	GO:BP	sister chromatid segregation	CENPE,SMC4,KIF15,TPX2,HECW2,SPC25,TOP2A,NDC80,NUSAP1,PRC1,KNTC1,KIF11,BIRC5,KIF14,CENPF,NCAPG,DLGAP5,CDK1
Clust.1	0.000129965	98	153	25	GO:0010564	GO:BP	regulation of cell cycle process	CENPE,ECT2,SMC4,TPX2,BRIP1,HECW2,SPC25,NDC80,NUSAP1,BLM,PRC1,KNTC1,CLSPN,CIT,HMGA2,DTL,MKI67,KIF11,BIRC5,KIF14,CENPF,NCAPG,RAD51AP1,DLGAP5,CDK1
Clust.1	0.000129965	76	153	21	GO:0007059	GO:BP	chromosome segregation	CENPE,CENPU,ECT2,SMC4,KIF15,TPX2,HECW2,SPC25,TOP2A,NDC80,NUSAP1,PRC1,KNTC1,MKI67,KIF11,BIRC5,KIF14,CENPF,NCAPG,DLGAP5,CDK1
Clust.1	0.000256041	67	153	19	GO:0098813	GO:BP	nuclear chromosome segregation	CENPE,ECT2,SMC4,KIF15,TPX2,HECW2,SPC25,TOP2A,NDC80,NUSAP1,PRC1,KNTC1,KIF11,BIRC5,KIF14,CENPF,NCAPG,DLGAP5,CDK1
Clust.1	0.000337266	157	153	31	GO:0022402	GO:BP	cell cycle process	CENPE,CENPU,ECT2,SMC4,CECR2,KIF15,TPX2,BRIP1,HECW2,SPC25,TOP2A,NDC80,NUSAP1,BLM,PRC1,CKAP2,KNTC1,CLSPN,CIT,HMGA2,ASPM,DTL,MKI67,KIF11,BIRC5,KIF14,CENPF,NCAPG,RAD51AP1,DLGAP5,CDK1
Clust.1	0.000531626	53	153	16	GO:0000070	GO:BP	mitotic sister chromatid segregation	CENPE,SMC4,KIF15,TPX2,SPC25,NDC80,NUSAP1,PRC1,KNTC1,KIF11,BIRC5,KIF14,CENPF,NCAPG,DLGAP5,CDK1
Clust.1	0.000531626	79	153	20	GO:0000280	GO:BP	nuclear division	CENPE,SMC4,KIF15,TPX2,BRIP1,SPC25,TOP2A,NDC80,NUSAP1,PRC1,KNTC1,MKI67,KIF11,BIRC5,KIF14,CENPF,NCAPG,RAD51AP1,DLGAP5,CDK1
Clust.1	0.000765003	75	153	19	GO:0051276	GO:BP	chromosome organization	CENPE,SMC4,KIF15,TPX2,HECW2,SPC25,TOP2A,NDC80,NUSAP1,BLM,PRC1,KNTC1,KIF11,BIRC5,KIF14,CENPF,NCAPG,DLGAP5,CDK1
Clust.1	0.000765003	134	153	27	GO:0051726	GO:BP	regulation of cell cycle	CENPE,ECT2,SMC4,TPX2,BRIP1,HECW2,SPC25,NDC80,NUSAP1,BLM,PRC1,MEIS2,KNTC1,CLSPN,CIT,HMGA2,DTL,MKI67,KIF11,BIRC5,KIF14,CENPF,NCAPG,RAD51AP1,MECOM,DLGAP5,CDK1
Clust.1	0.000863934	83	153	20	GO:0048285	GO:BP	organelle fission	CENPE,SMC4,KIF15,TPX2,BRIP1,SPC25,TOP2A,NDC80,NUSAP1,PRC1,KNTC1,MKI67,KIF11,BIRC5,KIF14,CENPF,NCAPG,RAD51AP1,DLGAP5,CDK1
Clust.1	0.00139669	199	153	34	GO:0007049	GO:BP	cell cycle	CENPE,CENPU,ECT2,SMC4,CECR2,KIF15,TPX2,BRIP1,HECW2,SPC25,TOP2A,NDC80,NUSAP1,BLM,PRC1,WDHD1,MEIS2,CKAP2,KNTC1,CLSPN,CIT,HMGA2,ASPM,DTL,MKI67,KIF11,BIRC5,KIF14,CENPF,NCAPG,RAD51AP1,MECOM,DLGAP5,CDK1
Clust.1	0.00154005	117	153	24	GO:0033043	GO:BP	regulation of organelle organization	NAV3,SYT1,CENPE,SMC4,PPM1E,TPX2,ZEB2,HECW2,SPC25,MAP2,NDC80,NUSAP1,CKAP2,KNTC1,CIT,MKI67,BIRC5,EPHB2,CENPF,NCAPG,RAD51AP1,DLGAP5,EPHA3,CDK1
Clust.1	0.0017982	67	153	17	GO:0140014	GO:BP	mitotic nuclear division	CENPE,SMC4,KIF15,TPX2,SPC25,NDC80,NUSAP1,PRC1,KNTC1,MKI67,KIF11,BIRC5,KIF14,CENPF,NCAPG,DLGAP5,CDK1
Clust.1	0.00209862	120	153	24	GO:1903047	GO:BP	mitotic cell cycle process	CENPE,ECT2,SMC4,KIF15,TPX2,HECW2,SPC25,NDC80,NUSAP1,BLM,PRC1,CKAP2,KNTC1,CLSPN,CIT,DTL,MKI67,KIF11,BIRC5,KIF14,CENPF,NCAPG,DLGAP5,CDK1
Clust.1	0.00398386	33	153	11	GO:1902850	GO:BP	microtubule cytoskeleton organization involved in mitosis	CENPE,KIF15,TPX2,SPC25,NDC80,NUSAP1,PRC1,KIF11,BIRC5,DLGAP5,CDK1
Clust.1	0.00514151	34	153	11	GO:0051983	GO:BP	regulation of chromosome segregation	CENPE,SMC4,HECW2,SPC25,NDC80,KNTC1,BIRC5,CENPF,NCAPG,DLGAP5,CDK1
Clust.1	0.00643213	146	153	26	GO:0000278	GO:BP	mitotic cell cycle	CENPE,ECT2,SMC4,KIF15,TPX2,HECW2,SPC25,NDC80,NUSAP1,BLM,PRC1,WDHD1,MEIS2,CKAP2,KNTC1,CLSPN,CIT,DTL,MKI67,KIF11,BIRC5,KIF14,CENPF,NCAPG,DLGAP5,CDK1
Clust.1	0.00927341	49	153	13	GO:1901990	GO:BP	regulation of mitotic cell cycle phase transition	CENPE,HECW2,SPC25,NDC80,BLM,KNTC1,CLSPN,DTL,BIRC5,KIF14,CENPF,DLGAP5,CDK1
Clust.1	0.00933627	31	153	10	GO:0000075	GO:BP	cell cycle checkpoint signaling	BRIP1,SPC25,NDC80,BLM,KNTC1,CLSPN,DTL,BIRC5,CENPF,CDK1
Clust.1	0.00933627	109	153	21	GO:0048812	GO:BP	neuron projection morphogenesis	NRXN3,PTPRS,LRP4,BOC,ROBO1,KALRN,SYT1,GRIP1,GLI2,WNT7B,TIAM1,ROBO2,HECW2,LRP2,MAP2,DPYSL5,EFNB2,DCLK1,EPHB2,DRAXIN,EPHA3
Clust.1	0.00933627	31	153	10	GO:0050000	GO:BP	chromosome localization	CENPE,ECT2,SPC25,NDC80,KNTC1,BIRC5,KIF14,CENPF,DLGAP5,CDK1
Clust.1	0.0105364	21	153	8	GO:0051216	GO:BP	cartilage development	SOX5,WNT5B,ZBTB16,SOX6,WNT7B,HES5,COL2A1,HMGA2
Clust.1	0.0105364	111	153	21	GO:0120039	GO:BP	plasma membrane bounded cell projection morphogenesis	NRXN3,PTPRS,LRP4,BOC,ROBO1,KALRN,SYT1,GRIP1,GLI2,WNT7B,TIAM1,ROBO2,HECW2,LRP2,MAP2,DPYSL5,EFNB2,DCLK1,EPHB2,DRAXIN,EPHA3
Clust.1	0.0105364	38	153	11	GO:0033044	GO:BP	regulation of chromosome organization	CENPE,SMC4,HECW2,SPC25,NDC80,KNTC1,BIRC5,CENPF,NCAPG,DLGAP5,CDK1
Clust.1	0.0105364	26	153	9	GO:0007093	GO:BP	mitotic cell cycle checkpoint signaling	SPC25,NDC80,BLM,KNTC1,CLSPN,DTL,BIRC5,CENPF,CDK1
Clust.1	0.0105364	32	153	10	GO:0007051	GO:BP	spindle organization	CENPE,KIF15,TPX2,SPC25,NDC80,PRC1,ASPM,KIF11,BIRC5,DLGAP5
Clust.1	0.0109982	112	153	21	GO:0048858	GO:BP	cell projection morphogenesis	NRXN3,PTPRS,LRP4,BOC,ROBO1,KALRN,SYT1,GRIP1,GLI2,WNT7B,TIAM1,ROBO2,HECW2,LRP2,MAP2,DPYSL5,EFNB2,DCLK1,EPHB2,DRAXIN,EPHA3
Clust.1	0.0115702	27	153	9	GO:0007052	GO:BP	mitotic spindle organization	CENPE,KIF15,TPX2,SPC25,NDC80,PRC1,KIF11,BIRC5,DLGAP5
Clust.1	0.0115702	632	153	72	GO:0016043	GO:BP	cellular component organization	SPECC1L,ATP8A1,ADAMTS9,NAV3,NRXN3,LRRC8D,PTPRS,LRP4,BOC,ROBO1,KALRN,SYT1,GABRG3,GRIP1,GLI2,ADAMTS18,SMOC1,WNT7B,HPSE2,HES5,CENPE,ECT2,SMC4,CECR2,TIAM1,POLQ,TFAP2C,ROBO2,KIF15,PPM1E,TPX2,ZEB2,LAMA1,MYO1B,BRIP1,HECW2,LRP2,SPC25,MAP2,TOP2A,DPYSL5,NDC80,NUSAP1,BLM,PRC1,NTRK3,COL4A2,CKAP2,EFNB2,DCLK1,COL2A1,KNTC1,CIT,HMGA2,ASPM,NAV1,EMX2,HELLS,MKI67,KIF11,BIRC5,KIF14,EPHB2,CENPF,NCAPG,DRAXIN,RAD51AP1,…
Clust.1	0.0115702	81	153	17	GO:0007409	GO:BP	axonogenesis	NRXN3,PTPRS,LRP4,BOC,ROBO1,KALRN,GLI2,WNT7B,TIAM1,ROBO2,MAP2,DPYSL5,EFNB2,DCLK1,EPHB2,DRAXIN,EPHA3
Clust.1	0.012516	60	153	14	GO:1901987	GO:BP	regulation of cell cycle phase transition	CENPE,BRIP1,HECW2,SPC25,NDC80,BLM,KNTC1,CLSPN,DTL,BIRC5,KIF14,CENPF,DLGAP5,CDK1
Clust.1	0.012516	634	153	72	GO:0071840	GO:BP	cellular component organization or biogenesis	SPECC1L,ATP8A1,ADAMTS9,NAV3,NRXN3,LRRC8D,PTPRS,LRP4,BOC,ROBO1,KALRN,SYT1,GABRG3,GRIP1,GLI2,ADAMTS18,SMOC1,WNT7B,HPSE2,HES5,CENPE,ECT2,SMC4,CECR2,TIAM1,POLQ,TFAP2C,ROBO2,KIF15,PPM1E,TPX2,ZEB2,LAMA1,MYO1B,BRIP1,HECW2,LRP2,SPC25,MAP2,TOP2A,DPYSL5,NDC80,NUSAP1,BLM,PRC1,NTRK3,COL4A2,CKAP2,EFNB2,DCLK1,COL2A1,KNTC1,CIT,HMGA2,ASPM,NAV1,EMX2,HELLS,MKI67,KIF11,BIRC5,KIF14,EPHB2,CENPF,NCAPG,DRAXIN,RAD51AP1,…
Clust.1	0.0126008	5	153	4	GO:0007095	GO:BP	mitotic G2 DNA damage checkpoint signaling	BLM,CLSPN,DTL,CDK1
Clust.1	0.0126008	75	153	16	GO:0007346	GO:BP	regulation of mitotic cell cycle	CENPE,HECW2,SPC25,NDC80,NUSAP1,BLM,MEIS2,KNTC1,CLSPN,DTL,MKI67,BIRC5,KIF14,CENPF,DLGAP5,CDK1
Clust.1	0.0132386	28	153	9	GO:0033045	GO:BP	regulation of sister chromatid segregation	CENPE,HECW2,SPC25,NDC80,KNTC1,BIRC5,CENPF,DLGAP5,CDK1
Clust.1	0.0148288	273	153	38	GO:0050793	GO:BP	regulation of developmental process	ADAMTS9,SOX5,WNT5B,PTPRS,TSPAN18,ZBTB16,LRP4,BOC,ROBO1,SYT1,GRIP1,GLI2,SMOC1,SOX6,WNT7B,JAG1,HES5,ECT2,TIAM1,SOX11,ROBO2,ZEB2,LAMA1,HECW2,LRP2,MAP2,DPYSL5,MEIS2,COL4A2,EFNB2,LMO3,HMGA2,PDE3B,KIF14,EPHB2,CENPF,EPHA3,CDK1
Clust.1	0.0169811	608	153	69	GO:0043170	GO:BP	macromolecule metabolic process	ADAMTS9,SOX5,NAV3,PIK3R3,NRIP1,PTPRS,ZNF423,ZBTB16,ROBO1,AGBL1,KALRN,NUAK1,GLI2,ADAMTS18,SOX6,JAG1,HES5,RNF175,CENPE,MAML3,ECT2,CECR2,POLQ,SOX11,TFAP2C,ST6GAL2,ZNF730,PPM1E,TPX2,ZEB2,ZNF519,BRIP1,HECW2,LRP2,SALL4,CHST9,TOP2A,SETBP1,TOX3,BLM,NTRK3,FOXG1,WDHD1,ORC6,RGMA,MEIS2,CKAP2,RFC3,DACH1,DCLK1,CLSPN,LMO3,ELAVL4,HMGA2,DTL,ST6GALNAC3,EMX2,HELLS,RFX4,BIRC5,ST8SIA2,KIF14,EPHB2,CENPF,RAD51AP1,MECOM…
Clust.1	0.0177018	9	153	5	GO:0000077	GO:BP	DNA damage checkpoint signaling	BRIP1,BLM,CLSPN,DTL,CDK1
Clust.1	0.0177018	348	153	45	GO:0007399	GO:BP	nervous system development	SOX5,NRXN3,WNT5B,PTPRS,ZBTB16,LRP4,BOC,ROBO1,KALRN,SYT1,GABRG3,GRIP1,GLI2,WNT8B,SOX6,WNT7B,JAG1,HES5,ECT2,TIAM1,SOX11,ROBO2,ZEB2,HECW2,LRP2,MAP2,DPYSL5,APBA2,NTRK3,FOXG1,MEIS2,EFNB2,DCLK1,CIT,NAV1,EMX2,ST8SIA2,KIF14,EPHB2,CENPF,DRAXIN,ASTN1,EPHA3,CKB,CDK1
Clust.1	0.0177018	94	153	18	GO:0048667	GO:BP	cell morphogenesis involved in neuron differentiation	NRXN3,PTPRS,LRP4,BOC,ROBO1,KALRN,GLI2,WNT7B,TIAM1,ROBO2,HECW2,MAP2,DPYSL5,EFNB2,DCLK1,EPHB2,DRAXIN,EPHA3
Clust.1	0.0177018	86	153	17	GO:0000226	GO:BP	microtubule cytoskeleton organization	NAV3,CENPE,KIF15,TPX2,SPC25,MAP2,NDC80,NUSAP1,PRC1,CKAP2,ASPM,NAV1,KIF11,BIRC5,DLGAP5,EPHA3,CDK1
Clust.1	0.0181643	219	153	32	GO:0048699	GO:BP	generation of neurons	SOX5,NRXN3,WNT5B,PTPRS,LRP4,BOC,ROBO1,KALRN,SYT1,GRIP1,GLI2,WNT8B,WNT7B,HES5,ECT2,TIAM1,SOX11,ROBO2,HECW2,LRP2,MAP2,DPYSL5,NTRK3,EFNB2,DCLK1,CIT,NAV1,EMX2,EPHB2,DRAXIN,ASTN1,EPHA3
Clust.1	0.0186638	24	153	8	GO:0000910	GO:BP	cytokinesis	ECT2,CECR2,NUSAP1,PRC1,CKAP2,CIT,BIRC5,KIF14
Clust.1	0.0189459	30	153	9	GO:0051310	GO:BP	metaphase chromosome alignment	CENPE,ECT2,SPC25,NDC80,KNTC1,BIRC5,KIF14,CENPF,CDK1
Clust.1	0.0207812	80	153	16	GO:0051129	GO:BP	negative regulation of cellular component organization	NAV3,PTPRS,LRP4,ROBO2,TPX2,SPC25,MAP2,DPYSL5,NDC80,CKAP2,EFNB2,KNTC1,BIRC5,KIF14,CENPF,EPHA3
Clust.1	0.0234603	31	153	9	GO:1901991	GO:BP	negative regulation of mitotic cell cycle phase transition	SPC25,NDC80,BLM,KNTC1,CLSPN,DTL,BIRC5,CENPF,CDK1
Clust.1	0.0234603	472	153	56	GO:0048523	GO:BP	negative regulation of cellular process	ADAMTS9,NAV3,RGS7,PIK3R3,NRIP1,SRGAP3,PTPRS,ZNF423,ZBTB16,PHLPP1,LRP4,ROBO1,GLI2,ADAMTS18,SOX6,JAG1,HES5,POLQ,SOX11,TFAP2C,ROBO2,PPM1E,TPX2,ZEB2,BRIP1,LRP2,SPC25,MAP2,DPYSL5,NDC80,TOX3,BLM,FOXG1,MEIS2,CKAP2,EFNB2,DACH1,KNTC1,CLSPN,LMO3,ELAVL4,CIT,HMGA2,DTL,HELLS,PDE3B,RTKN2,BIRC5,KIF14,EPHB2,CENPF,PRDX2,DRAXIN,MECOM,EPHA3,CDK1
Clust.1	0.0239235	6	153	4	GO:0044773	GO:BP	mitotic DNA damage checkpoint signaling	BLM,CLSPN,DTL,CDK1
Clust.1	0.0239235	244	153	34	GO:0022008	GO:BP	neurogenesis	SOX5,NRXN3,WNT5B,PTPRS,LRP4,BOC,ROBO1,KALRN,SYT1,GRIP1,GLI2,WNT8B,SOX6,WNT7B,HES5,ECT2,TIAM1,SOX11,ROBO2,HECW2,LRP2,MAP2,DPYSL5,NTRK3,EFNB2,DCLK1,CIT,NAV1,EMX2,EPHB2,DRAXIN,ASTN1,EPHA3,CDK1
Clust.1	0.0239235	6	153	4	GO:0044818	GO:BP	mitotic G2/M transition checkpoint	BLM,CLSPN,DTL,CDK1
Clust.1	0.0239235	6	153	4	GO:0031111	GO:BP	negative regulation of microtubule polymerization or depolymerization	NAV3,TPX2,MAP2,CKAP2
Clust.1	0.0243721	38	153	10	GO:1901988	GO:BP	negative regulation of cell cycle phase transition	BRIP1,SPC25,NDC80,BLM,KNTC1,CLSPN,DTL,BIRC5,CENPF,CDK1
Clust.1	0.025017	265	153	36	GO:0051128	GO:BP	regulation of cellular component organization	NAV3,PTPRS,LRP4,ROBO1,SYT1,GRIP1,CENPE,SMC4,TIAM1,ROBO2,PPM1E,TPX2,ZEB2,LAMA1,HECW2,SPC25,MAP2,DPYSL5,NDC80,NUSAP1,NTRK3,CKAP2,EFNB2,KNTC1,CIT,MKI67,BIRC5,KIF14,EPHB2,CENPF,NCAPG,RAD51AP1,DLGAP5,EPHA3,TMEM97,CDK1
Clust.1	0.025017	1484	153	135	GO:0009987	GO:BP	cellular process	SORCS2,TAS2R14,SPECC1L,ATP8A1,ADAMTS9,SOX5,NAV3,NRXN3,RGS7,PIK3R3,NRIP1,LRRC8D,WNT5B,SRGAP3,PTPRS,ZNF423,ZBTB16,PHLPP1,LRP4,BOC,ROBO1,AGBL1,KALRN,SYT1,GABRG3,GRIP1,SLC25A21,NUAK1,CACNA1A,GLI2,ADAMTS18,PRTG,WNT8B,SMOC1,SOX6,LGR5,WNT7B,JAG1,HPSE2,HES5,RNF175,CENPE,CENPU,MAML3,ECT2,SMC4,CECR2,TIAM1,POLQ,SOX11,TFAP2C,ROBO2,KIF15,ST6GAL2,ZNF730,PPM1E,TPX2,KCNH7,ZEB2,ZNF519,LAMA1,MYO1B,BRIP1,HECW2,LRP2…
Clust.1	0.025017	20	153	7	GO:0008608	GO:BP	attachment of spindle microtubules to kinetochore	CENPE,ECT2,SPC25,NDC80,KNTC1,BIRC5,CDK1
Clust.1	0.0252631	1564	153	140	GO:0008150	GO:BP	biological_process	SORCS2,TAS2R14,SPECC1L,ATP8A1,ADAMTS9,SOX5,NAV3,NRXN3,RGS7,PIK3R3,NRIP1,LRRC8D,WNT5B,TMEM132C,SRGAP3,PTPRS,TSPAN18,ZNF423,ZBTB16,PHLPP1,LRP4,BOC,ROBO1,AGBL1,KALRN,SYT1,GABRG3,GRIP1,SLC25A21,NUAK1,CACNA1A,GLI2,ADAMTS18,FBN3,PRTG,WNT8B,SMOC1,SOX6,LGR5,WNT7B,JAG1,GREB1,HPSE2,HES5,RNF175,CENPE,CENPU,MAML3,ECT2,SMC4,CECR2,TIAM1,POLQ,SOX11,TFAP2C,ROBO2,KIF15,ST6GAL2,ZNF730,PPM1E,TPX2,KCNH7,ZEB2,ZNF519,…
Clust.1	0.0252631	26	153	8	GO:1902099	GO:BP	regulation of metaphase/anaphase transition of cell cycle	CENPE,HECW2,SPC25,NDC80,KNTC1,BIRC5,CENPF,DLGAP5
Clust.1	0.0252631	15	153	6	GO:0010389	GO:BP	regulation of G2/M transition of mitotic cell cycle	BLM,CLSPN,DTL,KIF14,CENPF,CDK1
Clust.1	0.0252631	26	153	8	GO:0030071	GO:BP	regulation of mitotic metaphase/anaphase transition	CENPE,HECW2,SPC25,NDC80,KNTC1,BIRC5,CENPF,DLGAP5
Clust.1	0.0252631	15	153	6	GO:0007219	GO:BP	Notch signaling pathway	ZNF423,ROBO1,JAG1,HES5,MAML3,ROBO2
Clust.1	0.0256921	53	153	12	GO:0090068	GO:BP	positive regulation of cell cycle process	ECT2,SMC4,NDC80,NUSAP1,CIT,DTL,BIRC5,KIF14,NCAPG,RAD51AP1,DLGAP5,CDK1
Clust.1	0.0256921	39	153	10	GO:0010948	GO:BP	negative regulation of cell cycle process	BRIP1,SPC25,NDC80,BLM,KNTC1,CLSPN,DTL,BIRC5,CENPF,CDK1
Clust.1	0.0288888	27	153	8	GO:0007091	GO:BP	metaphase/anaphase transition of mitotic cell cycle	CENPE,HECW2,SPC25,NDC80,KNTC1,BIRC5,CENPF,DLGAP5
Clust.1	0.0288888	93	153	17	GO:0061564	GO:BP	axon development	NRXN3,PTPRS,LRP4,BOC,ROBO1,KALRN,GLI2,WNT7B,TIAM1,ROBO2,MAP2,DPYSL5,EFNB2,DCLK1,EPHB2,DRAXIN,EPHA3
Clust.1	0.0288888	27	153	8	GO:0061448	GO:BP	connective tissue development	SOX5,WNT5B,ZBTB16,SOX6,WNT7B,HES5,COL2A1,HMGA2
Clust.1	0.0288888	27	153	8	GO:0044784	GO:BP	metaphase/anaphase transition of cell cycle	CENPE,HECW2,SPC25,NDC80,KNTC1,BIRC5,CENPF,DLGAP5
Clust.1	0.0288888	21	153	7	GO:0051961	GO:BP	negative regulation of nervous system development	PTPRS,LRP4,HES5,SOX11,ROBO2,MAP2,DPYSL5
Clust.1	0.0288888	69	153	14	GO:0006259	GO:BP	DNA metabolic process	GLI2,CECR2,POLQ,BRIP1,TOP2A,BLM,WDHD1,ORC6,RFC3,DACH1,HMGA2,DTL,RAD51AP1,CDK1
Clust.1	0.0354801	63	153	13	GO:0051640	GO:BP	organelle localization	CENPE,ECT2,SPC25,MAP2,NDC80,NUSAP1,KNTC1,ASPM,BIRC5,KIF14,CENPF,DLGAP5,CDK1
Clust.1	0.0360962	7	153	4	GO:0051382	GO:BP	kinetochore assembly	CENPE,KNTC1,CENPF,DLGAP5
Clust.1	0.0360962	7	153	4	GO:0044774	GO:BP	mitotic DNA integrity checkpoint signaling	BLM,CLSPN,DTL,CDK1
Clust.1	0.0360962	28	153	8	GO:1905818	GO:BP	regulation of chromosome separation	SMC4,SPC25,NDC80,KNTC1,BIRC5,CENPF,NCAPG,DLGAP5
Clust.1	0.0360962	7	153	4	GO:0010972	GO:BP	negative regulation of G2/M transition of mitotic cell cycle	BLM,CLSPN,DTL,CDK1
Clust.1	0.0377579	177	153	26	GO:0045595	GO:BP	regulation of cell differentiation	SOX5,PTPRS,ZBTB16,LRP4,BOC,ROBO1,GLI2,SMOC1,SOX6,WNT7B,JAG1,HES5,ECT2,TIAM1,SOX11,ROBO2,ZEB2,LAMA1,LRP2,MAP2,DPYSL5,MEIS2,EFNB2,LMO3,EPHA3,CDK1
Clust.1	0.0381412	64	153	13	GO:0044772	GO:BP	mitotic cell cycle phase transition	CENPE,HECW2,SPC25,NDC80,BLM,KNTC1,CLSPN,DTL,BIRC5,KIF14,CENPF,DLGAP5,CDK1
Clust.1	0.0391188	42	153	10	GO:0051301	GO:BP	cell division	SOX5,ECT2,CECR2,NUSAP1,BLM,PRC1,CKAP2,CIT,BIRC5,KIF14
Clust.1	0.0412524	57	153	12	GO:0051960	GO:BP	regulation of nervous system development	PTPRS,LRP4,ROBO1,HES5,TIAM1,SOX11,ROBO2,LRP2,MAP2,DPYSL5,KIF14,EPHB2
Clust.1	0.041619	29	153	8	GO:0051304	GO:BP	chromosome separation	SMC4,SPC25,NDC80,KNTC1,BIRC5,CENPF,NCAPG,DLGAP5
Clust.1	0.041619	65	153	13	GO:0045787	GO:BP	positive regulation of cell cycle	ECT2,SMC4,NDC80,NUSAP1,MEIS2,CIT,DTL,BIRC5,KIF14,NCAPG,RAD51AP1,DLGAP5,CDK1
Clust.1	0.041619	17	153	6	GO:1902749	GO:BP	regulation of cell cycle G2/M phase transition	BLM,CLSPN,DTL,KIF14,CENPF,CDK1
Clust.1	0.0439662	12	153	5	GO:0031570	GO:BP	DNA integrity checkpoint signaling	BRIP1,BLM,CLSPN,DTL,CDK1
Clust.1	0.0493377	59	153	12	GO:0007411	GO:BP	axon guidance	NRXN3,BOC,ROBO1,KALRN,GLI2,WNT7B,ROBO2,DPYSL5,EFNB2,EPHB2,DRAXIN,EPHA3
Clust.1	0.0493377	4	153	3	GO:0003177	GO:BP	pulmonary valve development	ROBO1,JAG1,ROBO2
Clust.1	0.0493377	4	153	3	GO:0003128	GO:BP	heart field specification	ROBO1,ROBO2,LRP2
Clust.1	0.0493377	75	153	14	GO:0044770	GO:BP	cell cycle phase transition	CENPE,BRIP1,HECW2,SPC25,NDC80,BLM,KNTC1,CLSPN,DTL,BIRC5,KIF14,CENPF,DLGAP5,CDK1
Clust.1	0.0493377	4	153	3	GO:0030513	GO:BP	positive regulation of BMP signaling pathway	ZNF423,HES5,SOX11
Clust.1	0.0493377	59	153	12	GO:0097485	GO:BP	neuron projection guidance	NRXN3,BOC,ROBO1,KALRN,GLI2,WNT7B,ROBO2,DPYSL5,EFNB2,EPHB2,DRAXIN,EPHA3
Clust.1	0.0493377	334	153	41	GO:0090304	GO:BP	nucleic acid metabolic process	SOX5,NRIP1,ZNF423,ZBTB16,GLI2,SOX6,JAG1,HES5,MAML3,CECR2,POLQ,SOX11,TFAP2C,ZNF730,ZEB2,ZNF519,BRIP1,SALL4,TOP2A,SETBP1,TOX3,BLM,FOXG1,WDHD1,ORC6,RGMA,MEIS2,CKAP2,RFC3,DACH1,LMO3,ELAVL4,HMGA2,DTL,EMX2,RFX4,BIRC5,CENPF,RAD51AP1,MECOM,CDK1
Clust.1	0.0493377	37	153	9	GO:0045930	GO:BP	negative regulation of mitotic cell cycle	SPC25,NDC80,BLM,KNTC1,CLSPN,DTL,BIRC5,CENPF,CDK1
Clust.1	0.0493377	4	153	3	GO:0003184	GO:BP	pulmonary valve morphogenesis	ROBO1,JAG1,ROBO2
Clust.1	0.0498285	18	153	6	GO:0061640	GO:BP	cytoskeleton-dependent cytokinesis	ECT2,CECR2,NUSAP1,CKAP2,CIT,BIRC5
Clust.1	0.0498285	18	153	6	GO:0050768	GO:BP	negative regulation of neurogenesis	PTPRS,LRP4,HES5,SOX11,MAP2,DPYSL5
Clust.1	0.0348798	12	153	6	GO:0008094	GO:MF	ATP-dependent activity, acting on DNA	CECR2,POLQ,BRIP1,TOP2A,BLM,RFC3
Clust.1	0.0348798	16	153	7	GO:0140097	GO:MF	catalytic activity, acting on DNA	CECR2,POLQ,BRIP1,TOP2A,BLM,RFC3,HMGA2
Clust.2	0.0159998	208	100	25	GO:0030182	GO:BP	neuron differentiation	ZMIZ1,CNTN4,CUX2,SEMA6D,SDK2,DCC,TENM4,NCAM1,CTNNA2,NEDD4L,EPHB1,RTN4RL1,LHX9,LRRC4C,UNC5C,KLF7,PTPRO,HES1,WNT3A,WNT4,IER2,GAP43,CBLN1,WNT2B,SYT4
Clust.2	0.0159998	244	100	28	GO:0022008	GO:BP	neurogenesis	ZMIZ1,CNTN4,CUX2,SEMA6D,SDK2,DCC,TENM4,DAB1,NCAM1,CTNNA2,NEDD4L,EPHB1,HMGB2,RTN4RL1,LHX9,LRRC4C,UNC5C,KLF7,PTPRO,HES1,WNT3A,WNT4,IER2,GAP43,CXCR4,CBLN1,WNT2B,SYT4
Clust.2	0.0159998	348	100	35	GO:0007399	GO:BP	nervous system development	ZMIZ1,CNTN4,CUX2,RBFOX1,SEMA6D,SDK2,DCC,FN1,TENM4,CDON,DAB1,NCAM1,CTNNA2,NEDD4L,EPHB1,PAX7,HMGB2,PAX3,RTN4RL1,LHX9,NES,LRRC4C,UNC5C,KLF7,NNAT,PTPRO,HES1,WNT3A,WNT4,IER2,GAP43,CXCR4,CBLN1,WNT2B,SYT4
Clust.2	0.0159998	219	100	26	GO:0048699	GO:BP	generation of neurons	ZMIZ1,CNTN4,CUX2,SEMA6D,SDK2,DCC,TENM4,DAB1,NCAM1,CTNNA2,NEDD4L,EPHB1,RTN4RL1,LHX9,LRRC4C,UNC5C,KLF7,PTPRO,HES1,WNT3A,WNT4,IER2,GAP43,CBLN1,WNT2B,SYT4
Clust.2	0.0331691	3	100	3	GO:0061054	GO:BP	dermatome development	SFRP2,WNT3A,WNT4
Clust.2	0.0331691	3	100	3	GO:0040019	GO:BP	positive regulation of embryonic development	TENM4,WNT3A,WNT4
Clust.2	0.0331691	364	100	35	GO:0009653	GO:BP	anatomical structure morphogenesis	KCNH1,CNTN4,CUX2,SEMA6D,SDK2,DCC,NEBL,TMEFF2,CDH11,FN1,TENM4,CDH20,TTN,DAB1,NCAM1,CDH4,CTNNA2,NEDD4L,EPHB1,PAX7,PAX3,LHX9,LRRC4C,SFRP2,UNC5C,PRKCB,KLF7,PTPRO,HES1,WNT3A,WNT4,GAP43,CBLN1,WNT2B,SYT4
Clust.2	0.0331691	3	100	3	GO:0061183	GO:BP	regulation of dermatome development	SFRP2,WNT3A,WNT4
Clust.2	0.0471302	140	100	18	GO:0000902	GO:BP	cell morphogenesis	CNTN4,CUX2,SEMA6D,DCC,CDH11,CDH20,NCAM1,CDH4,CTNNA2,NEDD4L,EPHB1,LHX9,LRRC4C,UNC5C,KLF7,PTPRO,GAP43,SYT4
Clust.2	0.049054	94	100	14	GO:0048667	GO:BP	cell morphogenesis involved in neuron differentiation	CNTN4,CUX2,SEMA6D,DCC,NCAM1,CTNNA2,NEDD4L,EPHB1,LHX9,LRRC4C,UNC5C,KLF7,PTPRO,GAP43
Clust.2	0.026456	25	100	7	GO:0019787	GO:MF	ubiquitin-like protein transferase activity	ZMIZ1,SH3RF3,PELI2,RNF220,UBE2C,NEDD4L,UBE2T
Clust.2	0.026456	17	100	6	GO:0061659	GO:MF	ubiquitin-like protein ligase activity	ZMIZ1,SH3RF3,PELI2,RNF220,UBE2C,NEDD4L
Clust.2	0.026456	26	100	7	GO:0016755	GO:MF	aminoacyltransferase activity	ZMIZ1,SH3RF3,PELI2,RNF220,UBE2C,NEDD4L,UBE2T
Clust.3	0.0492978	178	61	16	GO:0008219	GO:BP	cell death	JUN,DDIT4,ATF5,MIF,HK2,BNIP3,LGALS1,GADD45B,TRIB3,GADD45A,LGALS3,TNFRSF12A,FTH1,CRYAB,MSX1,HMOX1
Clust.3	0.0492978	47	61	8	GO:0051248	GO:BP	negative regulation of protein metabolic process	MAD2L1,TYMS,CDKN1C,TRIB3,GADD45A,IGFBP5,APOE,CRYAB
Clust.3	0.0492978	177	61	16	GO:0012501	GO:BP	programmed cell death	JUN,DDIT4,ATF5,MIF,HK2,BNIP3,LGALS1,GADD45B,TRIB3,GADD45A,LGALS3,TNFRSF12A,FTH1,CRYAB,MSX1,HMOX1
Clust.3	0.00947373	87	61	11	GO:0042803	GO:MF	protein homodimerization activity	MAD2L1,BNIP3,GADD45A,S100A6,APOE,CRYAB,S100A10,S100B,TNNC1,GDF15,HMOX1
Clust.3	0.00947373	206	61	18	GO:0042802	GO:MF	identical protein binding	MAD2L1,JUN,MIF,LDHA,PMEL,BNIP3,GADD45A,S100A6,APOE,FTH1,CRYAB,S100A10,HSBP1,SLC2A1,S100B,TNNC1,GDF15,HMOX1
Clust.3	0.0275525	102	61	11	GO:0046983	GO:MF	protein dimerization activity	MAD2L1,BNIP3,GADD45A,S100A6,APOE,CRYAB,S100A10,S100B,TNNC1,GDF15,HMOX1
Clust.3	0.041965	13	61	4	GO:0048306	GO:MF	calcium-dependent protein binding	S100A6,S100A10,S100B,TNNC1
Clust.4	5.31667e-08	23	67	11	GO:0003341	GO:BP	cilium movement	LRRC46,ENKUR,CFAP126,DNAH10,RIBC2,CFAP73,TEKT1,DNAI2,DNAH9,TTC29,NEK10
Clust.4	9.45091e-06	45	67	12	GO:0007018	GO:BP	microtubule-based movement	LRRC46,ENKUR,CFAP126,DYNLRB2,DNAH10,RIBC2,CFAP73,TEKT1,DNAI2,DNAH9,TTC29,NEK10
Clust.4	2.57429e-05	25	67	9	GO:0044782	GO:BP	cilium organization	FOXJ1,LRRC46,CFAP126,ZMYND10,RSPH1,CFAP73,TEKT1,DNAI2,TTC29
Clust.4	0.00019983	18	67	7	GO:0001539	GO:BP	cilium or flagellum-dependent cell motility	LRRC46,ENKUR,CFAP126,DNAH10,RIBC2,TEKT1,DNAH9
Clust.4	0.00019983	18	67	7	GO:0060285	GO:BP	cilium-dependent cell motility	LRRC46,ENKUR,CFAP126,DNAH10,RIBC2,TEKT1,DNAH9
Clust.4	0.00019983	18	67	7	GO:0060294	GO:BP	cilium movement involved in cell motility	LRRC46,ENKUR,CFAP126,DNAH10,RIBC2,TEKT1,DNAH9
Clust.4	0.00019983	114	67	16	GO:0007017	GO:BP	microtubule-based process	FOXJ1,LRRC46,ENKUR,TPPP3,CFAP126,DYNLRB2,ZMYND10,RSPH1,DNAH10,RIBC2,CFAP73,TEKT1,DNAI2,DNAH9,TTC29,NEK10
Clust.4	0.000587186	21	67	7	GO:0060271	GO:BP	cilium assembly	FOXJ1,LRRC46,ZMYND10,RSPH1,CFAP73,TEKT1,DNAI2
Clust.4	0.00246785	18	67	6	GO:0001578	GO:BP	microtubule bundle formation	FOXJ1,TPPP3,ZMYND10,RSPH1,CFAP73,DNAI2
Clust.4	0.00246785	11	67	5	GO:0035082	GO:BP	axoneme assembly	FOXJ1,ZMYND10,RSPH1,CFAP73,DNAI2
Clust.4	0.00565886	8	67	4	GO:0006882	GO:BP	intracellular zinc ion homeostasis	MT2A,MT1E,MT1G,MT3
Clust.4	0.00565886	14	67	5	GO:0030317	GO:BP	flagellated sperm motility	LRRC46,ENKUR,CFAP126,RIBC2,TEKT1
Clust.4	0.00565886	8	67	4	GO:1990169	GO:BP	stress response to copper ion	MT2A,MT1E,MT1G,MT3
Clust.4	0.00565886	14	67	5	GO:0097722	GO:BP	sperm motility	LRRC46,ENKUR,CFAP126,RIBC2,TEKT1
Clust.4	0.00565886	8	67	4	GO:0046686	GO:BP	response to cadmium ion	MT2A,MT1E,MT1G,MT3
Clust.4	0.00565886	8	67	4	GO:0071276	GO:BP	cellular response to cadmium ion	MT2A,MT1E,MT1G,MT3
Clust.4	0.00565886	8	67	4	GO:0061687	GO:BP	detoxification of inorganic compound	MT2A,MT1E,MT1G,MT3
Clust.4	0.00565886	8	67	4	GO:0097501	GO:BP	stress response to metal ion	MT2A,MT1E,MT1G,MT3
Clust.4	0.00565886	8	67	4	GO:0010273	GO:BP	detoxification of copper ion	MT2A,MT1E,MT1G,MT3
Clust.4	0.00941314	9	67	4	GO:0071280	GO:BP	cellular response to copper ion	MT2A,MT1E,MT1G,MT3
Clust.4	0.00941314	4	67	3	GO:0070286	GO:BP	axonemal dynein complex assembly	ZMYND10,CFAP73,DNAI2
Clust.4	0.0138949	10	67	4	GO:0071294	GO:BP	cellular response to zinc ion	MT2A,MT1E,MT1G,MT3
Clust.4	0.0151143	109	67	12	GO:0022414	GO:BP	reproductive process	CCNA1,FOXJ1,LRRC46,ENKUR,TPPP3,CFAP126,RSPH1,HPGD,RIBC2,TEKT1,FOLR1,PTHLH
Clust.4	0.0173205	11	67	4	GO:0046688	GO:BP	response to copper ion	MT2A,MT1E,MT1G,MT3
Clust.4	0.0173205	11	67	4	GO:0060972	GO:BP	left/right pattern formation	FOXJ1,ENKUR,DNAI2,FOLR1
Clust.4	0.0173205	11	67	4	GO:0007368	GO:BP	determination of left/right symmetry	FOXJ1,ENKUR,DNAI2,FOLR1
Clust.4	0.0173205	11	67	4	GO:0010043	GO:BP	response to zinc ion	MT2A,MT1E,MT1G,MT3
Clust.4	0.0184872	41	67	7	GO:0120031	GO:BP	plasma membrane bounded cell projection assembly	FOXJ1,LRRC46,ZMYND10,RSPH1,CFAP73,TEKT1,DNAI2
Clust.4	0.0208263	42	67	7	GO:0030031	GO:BP	cell projection assembly	FOXJ1,LRRC46,ZMYND10,RSPH1,CFAP73,TEKT1,DNAI2
Clust.4	0.0422268	14	67	4	GO:0009799	GO:BP	specification of symmetry	FOXJ1,ENKUR,DNAI2,FOLR1
Clust.4	0.0422268	14	67	4	GO:0009855	GO:BP	determination of bilateral symmetry	FOXJ1,ENKUR,DNAI2,FOLR1
Clust.4	0.043524	48	67	7	GO:0048609	GO:BP	multicellular organismal reproductive process	CCNA1,FOXJ1,LRRC46,TPPP3,RSPH1,HPGD,FOLR1
Clust.4	0.0448635	2	67	2	GO:0036159	GO:BP	inner dynein arm assembly	ZMYND10,CFAP73
Clust.5	2.49049e-05	160	94	26	GO:0055085	GO:BP	transmembrane transport	SLC4A10,SLC17A8,KCNAB1,ATP2B2,ITPR1,SLC4A5,PLCL1,SCN2A,AHNAK,ABCA4,IGF1,PLCE1,SLC39A12,SLC16A12,SLC24A4,SLC6A15,SLC23A2,CACNB2,PID1,TRPC6,KCNMA1,SLC5A5,CACNA1C,SLC5A3,KCNH5,ASIC2
Clust.5	0.0151547	141	94	19	GO:0006811	GO:BP	monoatomic ion transport	SLC4A10,SLC17A8,KCNAB1,ATP2B2,ITPR1,PLCL1,SCN2A,PLCE1,SLC39A12,SLC24A4,SLC6A15,CACNB2,TRPC6,KCNMA1,PLPP4,SLC5A5,CACNA1C,KCNH5,ASIC2
Clust.5	0.0151547	116	94	17	GO:0006812	GO:BP	monoatomic cation transport	KCNAB1,ATP2B2,ITPR1,PLCL1,SCN2A,PLCE1,SLC39A12,SLC24A4,SLC6A15,CACNB2,TRPC6,KCNMA1,PLPP4,SLC5A5,CACNA1C,KCNH5,ASIC2
Clust.5	0.0151547	111	94	17	GO:0030001	GO:BP	metal ion transport	KCNAB1,ATP2B2,ITPR1,PLCL1,SCN2A,PLCE1,SLC39A12,SLC24A4,SLC6A15,CACNB2,TRPC6,KCNMA1,PLPP4,SLC5A5,CACNA1C,KCNH5,ASIC2
Clust.5	0.0234351	111	94	16	GO:0034220	GO:BP	monoatomic ion transmembrane transport	KCNAB1,ATP2B2,ITPR1,PLCL1,SCN2A,PLCE1,SLC39A12,SLC24A4,SLC6A15,CACNB2,TRPC6,KCNMA1,SLC5A5,CACNA1C,KCNH5,ASIC2
Clust.5	0.0234351	89	94	14	GO:0098655	GO:BP	monoatomic cation transmembrane transport	KCNAB1,ITPR1,PLCL1,SCN2A,PLCE1,SLC39A12,SLC24A4,SLC6A15,CACNB2,TRPC6,KCNMA1,CACNA1C,KCNH5,ASIC2
Clust.5	4.00125e-06	77	94	18	GO:0046873	GO:MF	metal ion transmembrane transporter activity	SLC4A10,SLC17A8,ATP2B2,ITPR1,SLC4A5,SCN2A,SLC39A12,SLC24A4,SLC6A15,SLC23A2,CACNB2,TRPC6,KCNMA1,SLC5A5,CACNA1C,SLC5A3,KCNH5,ASIC2
Clust.5	6.50749e-05	95	94	18	GO:0008324	GO:MF	monoatomic cation transmembrane transporter activity	SLC4A10,SLC17A8,ATP2B2,ITPR1,SLC4A5,SCN2A,SLC39A12,SLC24A4,SLC6A15,SLC23A2,CACNB2,TRPC6,KCNMA1,SLC5A5,CACNA1C,SLC5A3,KCNH5,ASIC2
Clust.5	6.50749e-05	141	94	22	GO:0022857	GO:MF	transmembrane transporter activity	SLC4A10,SLC17A8,ATP2B2,ITPR1,SLC4A5,SLC16A6,SCN2A,SLCO3A1,ABCA4,SLC39A12,SLC16A12,SLC24A4,SLC6A15,SLC23A2,CACNB2,TRPC6,KCNMA1,SLC5A5,CACNA1C,SLC5A3,KCNH5,ASIC2
Clust.5	0.000136685	33	94	10	GO:0015291	GO:MF	secondary active transmembrane transporter activity	SLC4A10,SLC17A8,SLC4A5,SLC39A12,SLC16A12,SLC24A4,SLC6A15,SLC23A2,SLC5A5,SLC5A3
Clust.5	0.000136685	151	94	22	GO:0005215	GO:MF	transporter activity	SLC4A10,SLC17A8,ATP2B2,ITPR1,SLC4A5,SLC16A6,SCN2A,SLCO3A1,ABCA4,SLC39A12,SLC16A12,SLC24A4,SLC6A15,SLC23A2,CACNB2,TRPC6,KCNMA1,SLC5A5,CACNA1C,SLC5A3,KCNH5,ASIC2
Clust.5	0.000136685	33	94	10	GO:0015081	GO:MF	sodium ion transmembrane transporter activity	SLC4A10,SLC17A8,SLC4A5,SCN2A,SLC24A4,SLC6A15,SLC23A2,SLC5A5,SLC5A3,ASIC2
Clust.5	0.000166852	21	94	8	GO:0015293	GO:MF	symporter activity	SLC4A10,SLC17A8,SLC4A5,SLC39A12,SLC6A15,SLC23A2,SLC5A5,SLC5A3
Clust.5	0.000166852	21	94	8	GO:0015294	GO:MF	solute:monoatomic cation symporter activity	SLC4A10,SLC17A8,SLC4A5,SLC39A12,SLC6A15,SLC23A2,SLC5A5,SLC5A3
Clust.5	0.000194433	113	94	18	GO:0015075	GO:MF	monoatomic ion transmembrane transporter activity	SLC4A10,SLC17A8,ATP2B2,ITPR1,SLC4A5,SCN2A,SLC39A12,SLC24A4,SLC6A15,SLC23A2,CACNB2,TRPC6,KCNMA1,SLC5A5,CACNA1C,SLC5A3,KCNH5,ASIC2
Clust.5	0.000194433	52	94	12	GO:0022804	GO:MF	active transmembrane transporter activity	SLC4A10,SLC17A8,ATP2B2,SLC4A5,ABCA4,SLC39A12,SLC16A12,SLC24A4,SLC6A15,SLC23A2,SLC5A5,SLC5A3
Clust.5	0.000449531	18	94	7	GO:0015370	GO:MF	solute:sodium symporter activity	SLC4A10,SLC17A8,SLC4A5,SLC6A15,SLC23A2,SLC5A5,SLC5A3
Clust.5	0.0157749	4	94	3	GO:0140410	GO:MF	monoatomic cation:bicarbonate symporter activity	SLC4A10,SLC4A5,SLC39A12
Clust.5	0.0350965	5	94	3	GO:0008191	GO:MF	metalloendopeptidase inhibitor activity	TIMP3,SPOCK3,COL4A3
Clust.5	0.0474719	27	94	6	GO:0015085	GO:MF	calcium ion transmembrane transporter activity	ATP2B2,ITPR1,SLC24A4,CACNB2,TRPC6,CACNA1C
Clust.5	0.0478367	58	94	9	GO:0005261	GO:MF	monoatomic cation channel activity	ITPR1,SCN2A,SLC24A4,CACNB2,TRPC6,KCNMA1,CACNA1C,KCNH5,ASIC2
