## Supplementary Tables for "Human Choroid Plexus Organoids Progress to Postnatal-like Maturation and Reveal a Closing Window of Developmental Plasticity": Table S5_related to Fig3.xlsx

### Sheet: Sheet1
list of centrosomal proteins identified by CAPture-MS in Carden, Vitiello et al, Dev Cell, 2023	Genes	day20	day40	day80			TOT	day20	day40	day80	n of centrosome proteins passing the filtering rules
	AKAP9	4.34918	1.76373	0.50961		2.3	219	168	157	132
	PCNT	6.28628	6.7526	2.60865			%	76.7123	71.6895	60.274
	CEP250	7.83834	3.4734	3.10546
	ALMS1	18.5566	10.7543	14.3648
	CEP290	17.7301	10.176	14.2102
	CEP350	7.1222	6.73185	2.73518
	CNTRL	18.5027	6.681	14.7365
	CROCC	6.32042	2.68604	2.45155
	MYH9	-0.137299	0.0419212	-1.43599
	NIN	18.9368	10.8	1.83957
	CEP135	8.22855	7.56605	3.72806
	CNTLN	17.6029	14.3032	13.9843
	HERC2	3.6904	2.17613	1.02123
	CDK5RAP2	6.57982	10.6026	1.88449
	CEP128	8.02666	3.30585	3.67273
	CEP192	7.6361	7.49606	1.66877
	CEP295	17.4423	14.0442	13.278
	ANKRD26	18.3293	10.7586	14.4577
	CKAP5	1.89198	0.30729	0.303118
	CEP152	8.13178	10.8611	2.61106
	CEP112	7.20201	7.11207	3.49651
	C2CD3	17.2507	9.91101	13.5646
	CEP164	18.3976	6.85601	2.62897
	PIBF1	6.44743	2.51045	2.59969
	CCDC171	16.5394	13.4922	12.8851
	OFD1	18.2005	6.70983	2.61622
	CEP162	16.745	13.4278	12.8505
	CCDC18	16.1102	12.3326	11.4084
	CEP131	2.95117	1.75161	1.65236
	ODF2	8.22301	3.91016	4.41497
	FBF1	17.2889	10.2877	2.88137
	CPLANE1	3.9667	13.184	12.4777
	PCM1	3.28033	1.61064	1.27823
	RPGRIP1L	16.9488	9.84255	13.1785
	TBC1D31	18.8324	11.2273	15.0296
	AKNA	17.6692	10.6925	14.1354
	MDM1	7.94661	7.25434	3.90111
	SCLT1	18.2471	7.08004	3.8767
	RTTN	16.3773	13.2424	12.558
	KIAA0586	16.5732	13.2056	12.6699
	CNTROB	18.3248	2.54346	2.46318
	CEP83	18.3009	6.70528	2.6198
	CEP120	7.03484	2.5628	2.99911
	NPHP4	16.8441	9.64589	13.1864
	DDB1	0.912209	0.328914	0.571939
	TUBGCP3	3.65749	1.48133	1.65513
	CEP170	2.64886	0.793933	0.490913
	CLASP1	0.665973	0.374388	0.454853
	KIAA0753	5.59624	9.93509	13.2409
	EDC4	3.3389	0.896783	0.457799
	SPICE1	5.86281	3.1223	2.95708
	CEP89	18.0464	6.516	3.6231
	LRRCC1	16.0387	12.9431	12.4489
	CEP63	18.436	7.11939	3.16915
	KIF5B	-0.145088	0.102314	0.133291
	THRAP3	0.279194	0.380446	0.21088
	SFI1	15.4935	12.3867	12.17
	CCDC15	17.2049	13.7378	12.8929
	HAUS6	4.92046	6.02198	1.89554
	LRRC45	16.8738	9.9393	2.33508
	TUBGCP2	3.82838	1.4288	1.68556
	SDCCAG8	17.4489	5.97797	2.12709
	DZIP1	17.4062	14.4445	13.7091
	TUBGCP6	3.56954	9.10882	1.19804
	CCHCR1	16.3527	13.2619	12.7505
	CPAP	16.6598	13.5219	12.8915
	CEP95	17.3527	6.23409	3.45894
	DZIP1L	17.1732	13.5493	12.9411
	TCHP	17.8237	10.38	1.66329
	CCDC57	14.8298	12.4155	11.9988
	WDR90	15.4823	12.7435	11.8831
	CEP170B	15.5379	8.71867	0.854331
	HAUS3	5.21702	1.844	1.57536
	CCDC14	16.3483	12.6154	11.5248
	MPHOSPH9	15.1673	12.545	11.9743
	CLASP2	0.927685	0.365196	0.267434
	ODF2L	16.1558	13.6057	12.972
	CCDC61	5.8689	2.83177	1.58917
	ARCN1	1.02875	0.413535	-0.244521
	KIF7	2.85362	4.1946	0.297922
	SPATA18	13.1561	2.45398	5.16465
	CCDC138	16.4574	12.7139	11.467
	TUBGCP5	3.68418	5.27317	1.43018
	COPG1	0.978368	0.64514	0.181122
	KIZ	16.7353	5.68955	13.6489
	POC5	8.00194	2.73661	3.22273
	HAUS5	5.29845	2.20881	1.95273
	CSPP1	14.59	10.0862	11.8635
	DDX54	0.0632222	0.395697	0.31381
	CEP57	19.2424	7.16144	3.3026
	CEP70	18.3832	10.4671	14.1642
	CCDC77	6.89716	6.26013	14.1506
	IQCB1	3.25669	0.964017	0.801008
	KIAA1328	17.3318	10.1717	13.3668
	HAUS4	4.67685	1.61924	1.69799
	CEP78	6.16841	2.73751	2.53916
	HAUS1	4.97678	1.9941	2.0631
	NEK1	1.38538	8.51472	0.110026
	KIF2A	0.519081	0.273634	0.590929
	FAM161A	6.11538	5.98933	13.4193
	LUZP1	1.12859	0.477324	-1.43746
	CEP76	5.83788	9.43625	2.16956
	CCSER2	15.3337	12.2699	11.9713
	CEP72	4.67872	4.6281	12.856
	INTU	14.0512	11.3136	11.0074
	NPHP1	16.1826	13.0852	12.5631
	CCP110	2.9285	8.47988	0.713097
	MAP9	4.59588	9.46835	12.7632
	FMR1	0.473784	0.469809	-0.225738
	DCTN2	0.274071	-0.223802	-0.389964
	NDE1	4.63799	5.26558	0.977636
	NEK2	15.5231	11.706	10.2967
	CEP68	6.47175	6.71496	2.38978
	MIB1	1.92579	5.26171	0.634899
	CCDC102A	4.48869	12.8251	12.4046
	EPB41L5	0.336802	0.224895	0.200962
	PPP2R1A	0.43143	0.176018	-0.0647412
	FAM83H	0.207967	0.202279	-3.0987
	CEP57L1	6.73675	13.9003	13.3637
	BICD2	1.45504	0.4504	0.201524
	TUBGCP4	3.70502	1.55868	1.53068
	IQCC	15.4224	12.105	11.7607
	SASS6	13.3454	10.9171	7.03352
	POC1B	7.57741	2.87378	3.61458
	PPP2R3C	16.5014	12.9725	12.2914
	CEP43	6.32921	6.2315	1.60872
	TRIM27	3.0406	0.716068	1.1749
	DNAJC10	0.224954	0.0620297	0.761189
	CEP41	4.84516	1.48786	0.956889
	CC2D2A	12.2677	11.7389	7.6824
	WDR47	0.363688	4.64615	0.965264
	PRKAR2A	2.96574	0.836403	0.0223942
	CACTIN	0.490799	0.54621	-0.252895
	KIF2C	-0.304332	0.272994	0.095362
	STIL	13.8789	6.8501	3.49306
	CEP97	2.58597	4.73574	0.693643
	NEDD1	3.25365	1.05684	0.50099
	EDC3	1.71607	0.256332	0.447078
	GAN	0.126328	0.381809	-0.478883
	CAMSAP3	1.75862	0.447316	0.267768
	NME7	5.26509	2.01726	1.95235
	PLK4	13.6755	6.57396	6.56267
	KIF22	-0.923958	0.165167	11.0301
	AHI1	12.6054	5.07757	7.77951
	SLAIN2	2.64927	4.42346	0.0781002
	WRAP73	7.75529	3.34969	3.17659
	PLK1	1.63375	0.835934	0.0965946
	TFAM	0.0454528	-0.0610801	0.0560541
	CEP85L	0.600198	3.87794	11.8923
	CCDC34	15.7858	12.5042	12.2238
	CEP20	17.874	10.3844	2.50185
	HAUS8	4.39544	1.43994	1.48823
	ARRB2	3.74147	0.996266	0.713051
	MIIP	6.44538	13.5942	13.1059
	IRAK1BP1	17.0986	9.87985	2.46686
	DCP1A	1.41613	0.273935	0.582276
	HAUS2	5.15503	2.42562	2.29948
	CEP85	1.82708	8.32892	0.328041
	CIBAR1	18.1932	6.57848	14.2872
	CETN3	6.70058	2.83039	3.52028
	WDPCP	14.3417	9.26254	7.0452
	CTBP2	-0.372789	-0.22606	0.64188
	KCNAB2	4.05591	4.3824	-0.0848791
	RCN2	0.0991478	-0.157582	0.259265
	ACTR1A	0.186787	0.0739597	0.0553577
	YWHAH	-0.134539	0.037734	-0.115908
	TUBB3	0.664055	-0.22671	0.214668
	HYLS1	16.3236	8.68567	11.8829
	NUSAP1	1.33392	9.18865	7.24478
	MRPS26	0.238643	0.0596336	0.0305415
	NDEL1	13.7612	11.8867	11.8345
	NOL7	-0.20312	0.395433	0.633975
	CBY1	6.53147	10.7515	13.8571
	SPATA24	15.304	11.3766	10.4946
	POC1A	7.52318	3.00957	3.2879
	SLAIN1	14.3029	9.38583	7.57651
	BICD1	1.79175	7.45067	11.2876
	CEP44	5.43545	9.49427	0.668401
	AKIP1	18.0053	11.094	4.29815
	MKS1	12.9055	12.3809	11.9412
	PRKACA	1.90382	0.498086	0.099604
	SERPINB3	0.299184	-1.35584	-1.82406
	RPL34	-0.0764068	-0.137245	0.346356
	IFFO1	5.4365	9.17287	12.2001
	MLF2	1.81855	0.869664	-0.280363
	MAP7D3	0.764527	6.70334	-0.0258787
	PPP1R35	15.7189	5.14004	12.0828
	CEP19	15.181	9.60297	11.5806
	HAUS7	4.19281	9.63748	13.5905
	EFCAB11	17.7369	11.6276	13.847
	NOP53	1.1679	1.20689	0.562017
	AURKA	0.172714	0.283457	1.03123
	CETN2	4.98337	2.48903	2.12496
	CCSAP	18.322	14.5802	14.4375
	CEP15	16.0269	12.8911	12.3337
	WDR62	0.0568719	4.27243	11.746
	TRIM37	1.89169	9.17617	10.6324
	GAS8	13.6773	7.49083	6.11943
	NPTX2	1770.96	888.103	1180.08
	CKAP2	2846.43	2415.33	2857.94
	FUZ	3739.94	3422.25	3735.53
	TUBB6	498038	494975	498038
	ZBTB21	1150.02	245771	1160.04
	SSNA1	107200	101690	107198
	TUBG1	48072.8	49273.4	48071.8
	RPS20	99163.7	88967.8	99163.8
	PPP1CA	56880.5	52357.7	56880.6
	B9D2	1711.96	1931.41	1711.49
	CFAP410	2130.25	1886.81	2130.56
	HSBP1	222523	228001	222521
	ECM1	4268.39	4183.98	4265.14
	PROSER3	16013.8	16086.3	16012.4
	KPRP	57322.2	54456.8	57322.8
	IFFO2	2829.22	2277.77	2828.4
	TRMO	8961.9	8280.35	8957.2
	S100A14	1974.61	1821.9	1971.15
	CDSN	12668.5	11335.2	12668.1
	PPP2CB	30398.1	31022.1	30397.8
	MZT2B	10474.2	11448.4	10468.7
