## Supplementary Tables for "Human Choroid Plexus Organoids Progress to Postnatal-like Maturation and Reveal a Closing Window of Developmental Plasticity": Table S6_related to Fig3.xlsx

### Sheet: Sheet1
	D20	D40	D80		Scale
CCSAP	8.98969	5.33424	5.04714
DZIP1	7.90844	5.22065	4.31845		high	medium	low
CNTLN	8.15038	5.05257	4.43605
CEP295	7.96627	4.84614	3.79604
CEP57L1	6.83812	4.74017	3.81883		Normalised log2FoldChange values
MIIP	6.49385	4.50273	3.59703		log2FoldChange over bead-only normalised by cep135 to correct for centriole number
CCDC15	7.7111	4.44494	3.39528
ODF2L	6.66174	4.38736	3.54144
DZIP1L	7.67424	4.35221	3.56645
CEP162	7.2586	4.13832	3.44212
CCHCR1	6.86041	4.00142	3.29302
NEURL4	3.52251	3.96853	2.89929
KIAA0586	7.08248	3.9415	3.24305
RTTN	6.90643	3.91557	3.10221
CFAP97	4.60277	3.91031	3.54463
NPHP1	6.7043	3.74302	3.21863
LRRCC1	6.56692	3.62776	2.9166
PPP2R3C	7.03831	3.60715	2.82587
CCDC102A	4.57098	3.50413	2.85559
CCDC138	6.95467	3.45799	2.00757
CCDC14	6.90741	3.41154	2.05186
TCTN1	3.26597	3.24597	0.977991
CCDC34	6.31046	3.21029	2.83398
MPHOSPH9	5.67323	3.17419	2.48499
CCDC57	5.36587	3.09625	2.5656
NBR1	2.07171	3.07608	2.31198
MKS1	3.38397	3.0008	2.43002
CCDC18	6.63933	2.94599	1.99285
CCSER2	5.85204	2.90346	2.50138
USP22	-0.0444464	2.8907	2.61971
ENKD1	1.71625	2.81698	2.08827
PDZRN3	0.281669	2.75254	2.06773
CEP55	1.54776	2.64488	1.3683
MBOAT2	-0.702696	2.55617	2.91511
NDEL1	4.27302	2.54068	2.29505
CC2D2A	2.72942	2.4292	1.57547
MNS1	4.79972	2.37912	1.6842
EIF4ENIF1	0.343775	2.3731	1.61326
NEK2	6.12961	2.30615	0.782238
SPATA24	5.79291	2.1095	1.00458
TTLL4	3.49814	2.06947	1.63967
TNKS	1.44976	1.85292	1.73835
INTU	4.57308	1.79979	1.46138
CDC14A	4.92816	1.78832	0.815124
KIFC3	2.19338	1.52269	1.49898
SASS6	3.85731	1.4698	0.738646
CAMK2B	1.92104	1.43034	2.26869
PLA2G6	-0.0331511	1.35609	1.27716
ALG3	-0.176053	1.28396	1.54354
SPAG5	0.425628	1.27197	0.515876
TACC2	-1.04207	1.23384	1.2342
CUEDC1	0.665183	1.13331	0.902954
RIOK1	-0.501156	1.02391	0.683815
CYLD	0.619796	0.954924	0.906001
PLCD3	-0.524134	0.867936	1.47792
TNRC6B	0.0745054	0.827317	0.248169
PRDM15	-0.443223	0.516879	-0.0650597
RAPGEF6	0.0261907	0.516707	0.360894
FUZ	3.21154	0.435416	-0.459036
CEP152	8.23568	4.71398	4.47399
CBY1	6.58169	4.67073	4.57779
TBC1D31	9.37063	4.33997	5.55983
COPE	4.50678	4.53095	8.40858
KIAA1328	7.87448	3.7994	3.82407
KIAA0753	5.67157	3.67239	3.76937
ALMS1	9.08689	3.97569	4.89982
FBF1	7.78862	3.7682	4.79815
ANKRD26	8.836	3.89177	4.99082
CEP63	9.00973	4.01531	5.09746
CDK5RAP2	6.70976	3.79979	4.53636
TCHP	8.40092	3.68509	4.69521
NIN	9.49799	3.8013	5.4937
SCLT1	8.75707	3.88247	5.67503
SPATA6	7.65092	3.63923	5.24348
CEP135	8.31471	3.91267	7.07598
IRAK1BP1	7.56157	3.47061	3.91379
LRRC45	7.37508	3.47524	4.95449
KIAA1549	5.55461	2.90919	2.54191
ODF2	8.27753	3.82091	8.88047
CEP70	8.90697	3.53212	4.67354
RPGRIP1L	7.44574	3.25896	3.78918
CEP250	7.92144	3.70705	6.37688
CEP112	7.27471	3.59374	5.53022
CEP57	9.77922	3.62618	5.74651
CEP128	8.09716	3.65165	7.24174
WRAP73	7.81896	3.64217	4.85467
MDM1	8.0503	3.59306	6.56164
CEP192	7.74384	3.60604	6.44434
CEP68	6.65751	3.50104	4.82912
TBCCD1	3.76837	2.01105	0.61685
CEP350	7.19083	3.48712	4.86916
OFD1	8.70913	3.42758	4.89987
CEP76	5.93984	3.00222	3.51675
NPHP4	7.33663	3.08429	3.81597
CEP164	8.89342	3.44192	5.84702
HYLS1	6.86508	2.63215	2.43511
CEP83	8.81251	3.33071	5.63219
CNTRL	9.01204	3.27508	5.20785
PCNT	6.38904	3.25096	5.29747
C2CD3	7.75203	3.02385	4.12611
TUBGCP6	3.66869	2.65067	3.21221
MZT2A	3.40684	2.56718	3.41694
HAUS7	4.33666	2.90068	4.06386
SPICE1	5.92936	3.19194	5.20343
CEP95	7.85824	3.05962	4.25486
CEP89	8.54982	3.08753	5.28608
POC1B	7.63572	3.13431	5.50704
CEP44	5.49799	2.70994	3.42315
MAP9	4.84613	2.71424	3.32394
POC5	8.13115	3.05274	6.11588
POC1A	7.63296	3.03865	5.2248
CCDC61	5.95328	3.02455	11.3386
CCDC77	6.99143	2.92729	4.66142
CEP78	6.23713	3.00631	5.44449
CETN3	6.76515	2.98515	5.89574
CEP290	8.24156	2.77351	4.74539
CNTROB	8.88716	2.87558	5.36899
CEP120	7.11758	2.85859	5.03126
FAM161A	6.16401	2.72599	4.01332
HAUS6	5.03242	2.7392	4.15652
CROCC	6.48728	2.85367	6.65469
PIBF1	6.5097	2.74553	5.23287
BTRC	3.4256	2.04007	1.74411
CETN2	5.1483	2.67581	7.03758
HAUS2	5.21392	2.65089	3.68127
SDCBP	1.75762	2.21279	8.47288
HERC2	3.80691	2.6281	3.43303
CCP110	3.07336	1.95692	2.40582
RACGAP1	0.849434	2.58787	3.68413
KIZ	7.26082	2.46863	4.28656
SDCCAG8	7.3317	2.46486	3.83435
HAUS5	5.3681	2.50156	4.97228
KLF12	0.0541048	1.96319	2.66468
HSBP1	6.03286	2.40087	5.13225
KIF23	0.661672	2.39613	3.45471
SSNA1	5.45885	2.34449	4.43364
TUBGCP5	3.77003	2.07284	2.90131
NDE1	4.68676	2.09209	2.80742
NME7	5.34694	2.26546	4.62853
HAUS1	5.06318	2.25941	3.66605
PRKCQ	0	1.9615	1.60725
HAUS3	5.28875	2.11253	4.26686
SIPA1L1	3.03156	1.60981	2.37828
SSX2IP	2.04521	1.82674	1.84298
TRIM37	2.18553	1.79679	1.09095
CEP131	3.09646	2.04472	5.10739
CACHD1	-0.24258	1.73438	2.22439
B9D1	2.18118	1.69711	1.53212
DYNLL2	2.46551	1.7946	3.26863
TCTN2	2.46532	0.527905	-0.0576139
SLC27A2	-2.02389	1.62395	2.33406
SAV1	0.378757	1.62104	0.95391
AKAP9	4.66564	1.94834	3.85462
TUBG2	2.51594	1.56749	2.40755
FBXW11	3.97291	1.86411	4.61059
HAUS4	4.73817	1.85111	4.88652
PCM1	3.48433	1.81073	4.66525
SPAG6	0	1.52128	1.40081
AP4E1	-1.01338	1.49903	1.89913
RSPH1	0	1.46451	1.54389
TUBGCP4	3.83551	1.71957	4.17602
HSD17B14	0.808011	1.39229	2.42676
RBMX	-0.737378	1.37229	9.16068
CEP41	4.9487	1.65978	3.96389
BBS9	0.17286	1.35258	1.60023
HAUS8	4.43728	1.64399	4.9578
CEP070B	6.02896	1.3285	2.82806
GIGYF1	-0.0247234	1.3228	1.08571
TUBGCP3	3.81809	1.62318	4.76778
FAM83D	1.47423	1.25897	2.47838
SMG5	0.219313	1.24276	2.38446
DLG5	0.490235	1.23138	1.41014
IRAK1	-0.654791	1.1923	1.29366
FOXO3	0	1.19003	1.32262
TUBGCP2	3.96745	1.55681	4.50682
POLR3H	2.72371	1.38205	2.55709
SLAIN2	2.67827	1.29037	1.91347
MLF1	2.92689	1.43017	4.22995
DGKE	1.08803	0.49145	1.09153
BBS7	0.214728	1.12773	1.70804
TUBG1	3.24996	1.36572	5.16324
MZT1	3.58248	1.35058	4.00402
NCS1	4.13087	1.23816	2.7408
NEDD1	3.45098	1.21953	3.03307
ZFP90	-0.664313	1.11354	0.943849
PRKCE	0	1.10049	1.27344
KIF7	2.95739	0.927478	1.54968
SIPA1L2	0.701	1.09932	0.960956
CEP97	2.66043	1.06851	3.06073
ARRB2	3.78016	1.14745	3.06061
NINL	4.0325	0.965536	1.64485
IQCB1	3.31338	1.08	4.10175
CKAP2	0.105975	1.08933	0.967408
CEP72	4.74523	0.932962	3.49066
PRKAR2A	3.39144	0.956068	5.3532
NEK4	1.90112	1.07824	1.01982
CAMK2D	3.51281	0.947761	7.06876
PROM1	1.63665	1.07266	2.96876
CEP170	2.85161	0.919865	3.49827
TRIM41	0.704222	1.05832	2.67316
DIS3L	-0.408591	1.05362	1.44445
NEK6	-1.19156	1.04716	1.3928
CENPH	-1.00514	1.01444	1.08682
CAMK2G	2.70125	0.807026	4.0502
TULP3	-0.337919	1.01323	0.902983
STXBP4	1.9579	1.00483	1.6878
ROPN1L	0	0.995961	1.05102
EDRF1	0	0.984008	0.784673
TBC1D7	0.695054	0.969261	1.33726
KATNA1	-1.66612	0.958319	1.17984
EPHA7	0.274183	0.952906	2.23524
TTC8	0.113826	0.945055	1.07956
BICD1	1.81842	0.941012	1.7517
RAB11FIP5	1.1252	0.469318	2.62118
ENGASE	-0.836169	0.915353	1.56558
PRKACA	2.35297	0.592235	5.67258
PRKAR2B	2.87589	0.584257	4.79091
KLHL14	-0.239917	0.906116	1.83403
KIF27	2.53633	0.496874	2.65226
POLR2M	0.0711271	0.8983	1.8377
RSPH9	0	0.883827	0.897628
ANLN	-0.220095	0.876767	1.15212
PDCL3	-0.0695348	0.873635	1.45902
IFT80	0.68527	0.836267	3.34922
TNRC6A	0.336219	0.835652	1.16462
TCTN3	1.37065	0.83013	0.691244
IFT52	3.15272	0.25821	2.79758
TMEM161A	0.577562	0.827742	1.50781
RIOK2	-1.03328	0.820804	1.09719
WDR19	0.44916	0.814358	2.35451
GPR107	0	0.80949	0.995559
RIC8B	-1.02191	0.808821	0.992061
TNIP1	0.572072	0.805692	1.33168
TRIM36	0.204274	0.786994	2.55547
PMS1	-0.718602	0.783868	0.920593
TCF7L2	-0.658323	0.783607	3.74742
USP25	0	0.756755	1.45061
KLHL9	-2.56707	0.713809	2.83389
WDR62	0.285139	0.69132	2.20081
NAF1	-0.948632	0.65677	1.17286
TUBB4B	2.32303	-0.100269	8.96813
MEAF6	-1.16852	0.645677	1.8677
BRSK1	-0.226897	0.636675	1.97802
IFT172	1.43801	0.631721	2.04821
CCNB2	-0.948177	0.613187	2.09734
SPATA7	6.95263	4.45262	4.23026
CSPP1	5.07717	2.82724	2.3145
LCA5	3.46083	2.30641	2.30559
CEP19	5.66348	2.24087	2.09738
MZT2B	5.80063	1.02016	1.69013
FANCI	0.0686842	0.610907	1.46542
TSEN2	-0.111543	0.602106	1.84897
CCDC002	5.2226	1.93867	1.77992
PROSER3	5.22857	1.83581	1.25793
CCDC92	-0.933283	0.592042	1.1253
SPEN	-0.494431	0.590885	2.11723
CDKN1A	0	0.558705	2.99649
IFT57	0.756327	0.550161	1.96898
SPATA2	1.33743	0.516316	0.912573
LATS1	-0.83582	0.509739	0.730708
TEX9	5.02509	1.58969	1.39207
RIOK3	-0.644347	0.497396	1.46953
WDPCP	4.29667	1.80116	-0.317263
CHEK2	-0.782758	0.471864	2.16553
CCDC88B	3.54854	1.32308	1.38685
KRI1	-0.17617	0.461842	2.69349
CFAP58	0	0.460296	1.27862
SMG7	0.215821	0.451481	0.890053
GOSR2	-0.760491	0.438359	3.38923
VAV3	0	0.430982	0.753906
ULK4	3.02189	1.17097	1.15961
PLA2G3	-0.761162	0.394167	1.03547
ORC1	0.125247	0.376936	0.80003
SLAIN0	4.57274	2.06192	1.4653
STIL	3.7047	1.40511	-0.223269
ZDHHC24	0	0.367544	1.46845
TXNDC16	0.286978	0.336896	3.16175
ANAPC7	-0.146533	0.295307	1.96789
PLK4	3.82214	0.857628	-0.502819
CEP85L	0.802697	0.294575	2.36842
TRAF5	2.74063	0.68316	1.05298
MAPKAPK5	0.55015	0.28388	1.44784
TMEM38B	-0.154652	0.250106	2.65453
MTMR00	0.568216	-1.80707	4.43879
KIF15	0.369857	0.227017	1.07019
MAP4K3	0.188282	0.202409	3.17124
KLHL21	0	0.724687	1.23423
INVS	3.43826	1.08058	0.563662
IFFO2	2.9208	0.670473	0.717752
AHI1	3.13419	2.05282	1.69579
ZSWIM8	0.0512368	0.189197	2.42857
GRB10	-0.370617	0.138759	3.20233
TAF2	-0.599088	0.110675	1.84424
NCOA2	-0.219767	0.109483	1.69893
TMEM177	0.1895	0.089003	1.73595
TMEM120B	0	0.0802389	0.64
GAL3ST4	1.11967	0.0748646	2.45363
KIF24	2.99894	0.974525	0.701753
TTBK2	2.50797	0.215898	0
STK36	1.66931	0.216127	0.246615
TBC1D19	1.44209	0.619348	0.105176
USP54	0.816883	0.981438	0.184164
NOTCH1	0.933317	0.063581	1.32342
CTSV	0.158455	0.0403297	2.23338
TMEM9	-0.137019	0.0337583	1.10296
ZNF423	-0.0271222	0.0144223	1.56691
VMO1	0	0	1.5328
DYNC1I1	0	0	1.28341
CCDC39	0.430054	-0.0296533	3.81305
CERS1	-0.793441	-0.0506736	2.81527
ALDOB	-0.0360082	-0.0540578	3.04338
B9D2	2.2736	0.807008	1.68566
LRP2	0.413281	-0.0590935	3.50858
BBS5	-0.102311	-0.0969091	1.00422
DPYS	0	-0.18122	4.11299
SLC39A14	0.329064	-0.252637	0.902236
TAF12	0.084743	-0.300834	2.19585
DNAAF2	-1.64015	-0.306471	1.05428
CDK11A	-1.45976	-0.324967	1.24257
ORMDL3	2.37619	-0.491984	1.35497
VHL	-1.27515	-0.326605	2.1206
NOG	1.16774	-0.371259	4.10678
SLC33A1	0	-0.414713	1.59826
TMEM160	-0.358633	-0.423588	3.02783
BCL2L1	-0.15348	-0.773143	2.58909
TP53I11	0	-0.887975	2.74644
