## Supplementary Tables for "Human Choroid Plexus Organoids Progress to Postnatal-like Maturation and Reveal a Closing Window of Developmental Plasticity": Table S7_related to Fig4.xlsx

### Sheet: Sheet1
Donor	gender	age	ancestry	cerad	braak	cdr
1961	Female	23	Hispanic	CTR	CTR	CTR
2249	Female	26	White	CTR	CTR	CTR
2080	Male	49	White	CTR	CTR	CTR
2021	Male	54	Black	CTR	CTR	CTR
2181	Male	54	White	CTR	CTR	CTR
2054	Female	57	Hispanic	CTR	CTR	CTR
2136	Male	58	Hispanic	CTR	CTR	CTR
2118	Female	60	White	CTR	CTR	CTR
1960	Male	61	White	CTR	CTR	CTR
2015	Male	61	Hispanic	CTR	CTR	CTR
2116	Female	62	U	CTR	CTR	CTR
1969	Female	63	White	CTR	CTR	CTR
2022	Male	63	White	CTR	CTR	CTR
2149	Male	63	White	CTR	CTR	CTR
2024	Male	64	White	CTR	CTR	CTR
2106	Male	65	Hispanic	CTR	CTR	CTR
2234	Male	65	White	CTR	CTR	CTR
2247	Male	65	White	CTR	CTR	CTR
2035	Male	66	White	CTR	CTR	CTR
2095	Male	66	Asian	CTR	CTR	CTR
2139	Male	66	Black	CTR	CTR	CTR
2031	Female	67	Black	CTR	CTR	CTR
2086	Male	67	Hispanic	CTR	CTR	CTR
2214	Female	67	White	CTR	CTR	CTR
2167	Male	68	White	CTR	CTR	CTR
2083	Female	70	White	CTR	CTR	CTR
2112	Female	70	White	CTR	CTR	CTR
2174	Male	70	Hispanic	CTR	CTR	CTR
2099	Female	72	White	CTR	CTR	CTR
2103	Male	72	White	CTR	CTR	CTR
2018	Male	76	Black	CTR	CTR	CTR
2034	Male	76	White	CTR	CTR	CTR
2179	Female	77	Black	CTR	CTR	CTR
2238	Male	77	Hispanic	CTR	CTR	CTR
2052	Female	79	White	CTR	CTR	CTR
2131	Male	79	White	CTR	CTR	CTR
198883	Female	81	Hispanic	CTR	CTR	CTR
2087	Male	82	White	CTR	CTR	CTR
2128	Female	84	White	CTR	CTR	CTR
2101	Female	86	White	CTR	CTR	CTR
2097	Male	87	White	CTR	CTR	CTR
2130	Female	88	White	CTR	CTR	CTR
2230	Male	88	White	CTR	CTR	CTR
2246	Female	88	White	CTR	CTR	CTR
2076	Female	93	White	CTR	CTR	CTR
2025	Female	94	White	CTR	CTR	CTR
2194	Male	99	White	CTR	CTR	CTR
1935	Female	101	White	CTR	CTR	CTR
