## Supplementary Tables for "Human Choroid Plexus Organoids Progress to Postnatal-like Maturation and Reveal a Closing Window of Developmental Plasticity": Table S8_related to Fig.4.xlsx

### Sheet: Sheet1
Human Adult CSF	Mature Organoid iCSF (d68-d146)
A1BG	A2M
A2M	ACLY
ACAA2	ACO2
ACBD7	ACTB
ACLY	ACTG2
ACO2	ACTN1
ACTB	ACTN4
ACTG2	ACTR3
ACTN1	AFP
ACTN4	AGP
ACYP2	AHNAK
ADH1B	AK1
ADH5	AK2
ADIRF	ALB
AFM	ALDOA
AGT	ANP32A
AHCY	ANP32B
AHNAK	ANXA2
AHSG	ANXA5
AK1	APOD
AK2	APOE
AKR1A1	ARF3
AKR1C1	ARG1
AKR7A2	ATP1A1
ALB	ATP2A2
ALDH1A1	ATP5F1A
ALDH7A1	ATP5F1B
ALDH9A1	B2M
ALDOA	B4GALT1
ALDOC	B4GAT1
AMBP	BASP1
ANP32B	BCAM
ANXA1	BSG
ANXA2	C1R
ANXA5	C3
APLP1	C4A
APOA1	C4B
APOA2	CA2
APOB	CALM1
APOC2	CALM2
APOC3	CALML3
APOD	CALU
APOE	CAPRIN1
APOH	CAPZA2
APP	CCT2
ARF1	CCT6A
ARF3	CCT7
ARG1	CCT8
ARHGDIA	CD5L
ATP1A1	CFH
ATP2A2	CFI
ATP5F1A	CFL1
ATP5F1B	CGAS
ATP5PB	CKB
AZGP1	CLPP
B2M	CLTC
B4GAT1	CLU
BASP1	COL1A1
BCAN	COL1A2
BLVRA	COL3A1
BLVRB	COL5A1
BSG	COL5A2
C1QB	COL6A1
C1QC	COTL1
C1R	CP
C1S	CPS1
C2	CSDE1
C3	CSE1L
C4A	CSRP1
C4B	CST3
C4BPA	CTBS
C5	CTSB
C7	CTSD
C9	CUTA
CA1	CYCS
CA2	DCD
CADM1	DDOST
CADM2	DDX17
CALB1	DDX39B
CALM2	DDX5
CALML3	DECR1
CANX	DHX9
CAPG	DKK3
CAPRIN1	DLST
CAPS	DPYSL2
CAPZA2	DSP
CAPZB	DUT
CASP14	ECPAS
CBR1	EDF1
CCT2	EEF1A1
CCT3	EEF1D
CCT5	EEF1G
CCT6A	EEF2
CCT7	EFEMP1
CCT8	EIF2S1
CD14	EIF4A1
CD163	ENO1
CD44	ENO2
CD59	ENPP2
CDH2	ERP29
CFB	ETF1
CFH	ETFB
CFHR1	EZR
CFL1	F5
CFL2	FABP3
CGAS	FABP7
CHGA	FASN
CHGB	FAU
CHL1	FBF1
CKB	FBLN1
CLEC3B	FLNA
CLIC1	FN1
CLPP	FSTL1
CLSTN1	FUBP1
CLTC	FUCA2
CLU	GALNT2
CNDP1	GAPDH
CNDP2	GDI1
CNTN1	GDI2
COL18A1	GGCT
COL6A1	GGH
COTL1	GM8797
COX4I1	GNL3
CP	GOLM1
CPE	GPI
CPS1	GPM6A
CRABP1	GSN
CRMP1	GSTP1
CRP	H1-3
CRTAC1	H2AFV
CRYL1	H2AFX
CSE1L	H2AZ2
CSRP1	H2BC18
CST3	H3-3A
CTSB	H3F3A
CTSD	H4C1
CYCS	HEXA
DAG1	HEXB
DBI	HINT1
DCN	HIST1H2AJ
DDAH1	HIST1H2BQ
DDOST	HIST2H2BF
DDX17	HNRNPA1
DDX39B	HNRNPA2B1
DDX5	HNRNPAB
DECR1	HNRNPC
DHX9	HNRNPD
DKK3	HNRNPDL
DLD	HNRNPH1
DLST	HNRNPK
DPYSL2	HNRNPM
DPYSL3	HNRNPU
DSG1	HPX
DSP	HRNR
DUT	HSP90AA1
DYNC1LI2	HSP90AB1
ECPAS	HSP90B1
EDF1	HSPA1B
EEF1A1	HSPA5
EEF1B2	HSPA8
EEF1D	HSPA9
EEF1G	HSPB1
EEF2	HSPD1
EFEMP1	HSPE1
EIF2S1	IDH1
EIF4A1	IDH3A
EIF4H	IGF2
ENO1	IGFBP2
ENO2	IGFBP6
ENPP2	IGFBP7
ERP29	IL18
ESD	IMPDH2
ETF1	ITGB1
ETFB	ITIH4
EZR	KHSRP
F2	KPRP
FABP1	KRT1
FABP3	KRT10
FABP5	KRT13
FAM136A	KRT14
FAM3C	KRT16
FASN	KRT17
FAU	KRT18
FBF1	KRT2
FBLN1	KRT3
FGA	KRT4
FGB	KRT5
FGG	KRT6A
FH	KRT6B
FHL1	KRT7
FKBP1A	KRT8
FLG2	KRT9
FLNA	LAMA1
FLNB	LAMB1
FN1	LAMC1
FSCN1	LARS1
FUBP1	LASP1
GAPDH	LDHA
GC	LDHB
GDA	LGALS1
GDI1	LGALS3BP
GDI2	LMNA
GFAP	LOC112445458
GGCT	LUC7L2
GLO1	LUM
GLOD4	MACROH2A1
GLUL	MAP2
GM2A	MDH1
GNAT3	MDH2
GNL3	MRPL12
GOT1	MSN
GOT2	MTCH2
GPD1	MTHFD1
GPI	MYL12B
GSN	NASP
GSTM2	NAV3
GSTM3	NCL
GSTP1	NID1
GYG1	NID2
H1-3	NME2P1
H1-5	NONO
H2AZ2	NPC2
H2BC18	NPM1
H3-3A	NUCB1
H4C1	OGDHL
HADHB	P4HB
HAGH	PA2G4
HBA1	PABPC1
HBB	PAICS
HBD	PARK7
HINT1	PCBP1
HMGB1	PCBP2
HNMT	PCNA
HNRNPA1	PCOLCE
HNRNPA2B1	PCSK1N
HNRNPAB	PDCD5
HNRNPC	PDIA3
HNRNPD	PEBP1
HNRNPDL	PFDN2
HNRNPH1	PFN1
HNRNPK	PGAM1
HNRNPM	PGD
HNRNPU	PGK1
HP	PGRMC2
HPX	PHGDH
HRNR	PKM
HSP90AA1	PLEC
HSP90AB1	PLP2
HSP90B1	PLTP
HSPA1A	POSTN
HSPA1B	PPA1
HSPA2	PPIA
HSPA5	PPIB
HSPA8	PRAP1
HSPA9	PRDX1
HSPB1	PRDX2
HSPD1	PRDX3
HSPE1	PRDX5
HSPG2	PRDX6
HYOU1	PRKCSH
IARS1	PRKDC
ICAM5	PRKG1
IDH1	PRSS1
IDH3A	PSAP
IGF2BP1	PSMA4
IGFBP2	PTBP1
IGFBP6	PTGDS
IGHA1	PTMS
IGHG1	RAB10
IGHG2	RACK1
IGHG3	RAN
IGHG4	RANBP1
IGHM	RARRES2
IGKC	RBMX
IGKV3-20	RBP1
IGKV3D-20	RNASET2
IGLC2	RPL10
IGLL5	RPL10A
IL18	RPL11
ILF3	RPL12
IMPA1	RPL13
IMPDH2	RPL13A
IQGAP1	RPL15
ITGB1	RPL17
ITIH1	RPL18
ITIH2	RPL19
ITIH4	RPL21
JCHAIN	RPL22
JPT1	RPL24
KHSRP	RPL26
KLK6	RPL27A
KNG1	RPL3
KPNB1	RPL31
KPRP	RPL34
KRT1	RPL4
KRT10	RPL5
KRT14	RPL6
KRT16	RPL7
KRT17	RPL7A
KRT18	RPL8
KRT2	RPLP2
KRT5	RPS10
KRT6A	RPS11
KRT6B	RPS14
KRT7	RPS15A
KRT8	RPS16
KRT9	RPS18
LAMP1	RPS19
LARS1	RPS2
LASP1	RPS20
LDHA	RPS21
LDHB	RPS25
LGALS1	RPS26
LMNA	RPS28
LOC100337367	RPS29
LRRC59	RPS3
LSAMP	RPS3A
LUC7L2	RPS4X
LUM	RPS5
LY6H	RPS6
LYZ	RPS8
MACROH2A1	RPS9
MAP1B	RPSA
MAP2	S100A11
MAP4	S100A4
MAPK1	S100A6
MAPT	SARNP
MARCKS	SERBP1
MBP	SERPINA3
MDH1	SERPINF1
MDH2	SERPING1
MIF	SERPINH1
MRPL12	SET
MSN	SFPQ
MT1F	SHISA5
MT1G	SLC25A5
MT2A	SNRPE
MT3	SOD1
MTCH2	SOD3
MTHFD1	SPARC
MYH9	SPARCL1
MYL12B	SRP14
MYL6	SRSF1
NACA	SRSF3
NASP	SRSF6
NAV3	SRSF7
NCAM1	STIP1
NCL	STMN1
NDRG2	SUMO3
NEDD8	SYNCRIP
NEO1	TAGLN2
NFASC	TALDO1
NME2P1	TBCA
NONO	TF
NPC2	TGFBI
NPEPPS	TIMP1
NPM1	TIMP2
NQO1	TKT
NRCAM	TMEM109
NRGN	TMX1
NUCKS1	TPI1
NUDC	TPM3
OGDHL	TPP1
OGN	TRMT112
ORM1	TTR
ORM2	TUBA1A
P4HB	TUBB
PA2G4	TUBB3
PABPC1	TUBB4B
PAICS	TUBB5
PARK7	TUBB6
PARP1	TXN
PCBP1	UBA1
PCBP2	UBA52
PCMT1	UCHL1
PCNA	UQCR10
PCOLCE	VCP
PCSK1N	VDAC2
PDCD5	VIM
PDHA1	WARS1
PDIA3	WFDC2
PDIA4	WFIKKN2
PDIA6	YWHAB
PEA15	YWHAE
PEBP1	YWHAG
PFDN2	YWHAQ
PFKM	YWHAZ
PFKP
PFN1
PGAM1
PGD
PGK1
PGLYRP2
PGM1
PGRMC2
PHB1
PHB2
PHGDH
PKM
PLEC
PLG
PLP2
PLTP
PON1
POSTN
PPA1
PPBP
PPIA
PPIB
PPIH
PRAF2
PRDX1
PRDX2
PRDX5
PRDX6
PRELP
PRKDC
PRKG1
PROS1
PRSS1
PSAP
PSAT1
PSMA4
PSMA8
PSMC2
PTBP1
PTGDS
PTMA
PTMS
PTPRZ1
PVALB
PYGB
QDPR
RAB10
RAB7A
RAC1
RACK1
RAN
RANBP1
RBBP7
RBMX
RBP1
RBP4
RHOA
RNASE1
RNASET2
RPL10
RPL10A
RPL11
RPL12
RPL13
RPL13A
RPL14
RPL15
RPL17
RPL18
RPL19
RPL21
RPL22
RPL23A
RPL24
RPL26
RPL27
RPL27A
RPL29
RPL3
RPL31
RPL34
RPL38
RPL4
RPL5
RPL6
RPL7
RPL7A
RPL8
RPL9
RPLP2
RPS11
RPS14
RPS15A
RPS16
RPS18
RPS19
RPS2
RPS20
RPS21
RPS23
RPS25
RPS26
RPS27L
RPS29
RPS3
RPS3A
RPS4X
RPS5
RPS6
RPS8
RPS9
RPSA
RTN1
S100A11
S100A4
S100A6
S100A8
S100A9
SAA1
SAA4
SAR1A
SARNP
SCG3
SCRN1
SELENBP1
SERBP1
SERPINA1
SERPINA3
SERPINB4
SERPINC1
SERPIND1
SERPINF1
SERPINF2
SERPING1
SERPINH1
SET
SFPQ
SH3BGRL
SH3BGRL3
SHMT2
SLC1A5
SLC25A5
SLC3A2
SLC9A3R1
SMPD2
SNCA
SNCG
SNRPE
SOD1
SOD3
SPARCL1
SPP1
SPRR1B
SPTAN1
SPTBN1
SRP14
SRSF1
SRSF3
SRSF6
SRSF7
ST13
STIP1
STMN1
STXBP1
SUB1
SYNCRIP
TAGLN
TAGLN2
TALDO1
TARDBP
TBCA
TCP1
TF
TFRC
THBS1
THY1
TIMP1
TKT
TMA7
TMEM109
TMX1
TOMM20
TPI1
TPM3
TPM4
TPPP3
TRAP1
TRIM28
TRMT112
TTR
TUBA1A
TUBB
TUBB4B
TUBB5
TUBB6
TUFM
TXN
UBA1
UBA52
UBE2N
UBE2NL
UBXN1
UCHL1
UQCR10
USP14
VCP
VDAC2
VIM
VTN
WARS1
WFIKKN2
XRCC6
YWHAB
YWHAE
YWHAG
YWHAQ
YWHAZ
