## Supplementary Tables for "Human Choroid Plexus Organoids Progress to Postnatal-like Maturation and Reveal a Closing Window of Developmental Plasticity": Table S9_related to Fig5.xlsx

### Sheet: Sheet1
Target gene	Primer name	Sequence
ACTIN	ACTIN_F1	GCCGCCAGCTCACCATGGATG
ACTIN	ACTIN_R1	CCATCACGCCCTGGTGCCTGG
GAPDH	GAPDH_F1	GGAAGGTGAAGGTCGGAGTC
GAPDH	GAPDH_R1	GTTGAGGTCAATGAAGGGGTC
TTR	TTR_F1	CTGGAAGGCACTTGGCATCT
TTR	TTR_R1	GACAGCCGTGGTGGAATAGG
SLC12A2 (NKCC1)	SLC12A2_F1	GGATGGCTTTGCAAATGGGG
SLC12A2 (NKCC1)	SLC12A2_R1	TCCAGCTTGACCCACAATCC
FOXJ1	FOXJ1_F1	ACTCGTATGCCACGCTCATCTG
FOXJ1	FOXJ1_R1	GAGACAGGTTGTGGCGGATTGA
SLC5A5	SLC5A5_F2	CTCCTGTCCACCGGAATTATC
SLC5A5	SLC5A5_R2	GACAACCCAGAAGCCACTTA
